# 2-kupl: mapping-free variant detection from DNA-seq data of matched samples

**DOI:** 10.1101/2021.01.17.427048

**Authors:** Yunfeng Wang, Haoliang Xue, Christine Pourcel, Yang Du, Daniel Gautheret

## Abstract

The detection of genome variants, including point mutations, indels and structural variants, is a fundamental and challenging computational problem. We address here the problem of variant detection between two deep-sequencing (DNA-seq) samples, such as two human samples from an individual patient, or two samples from distinct bacterial strains. The preferred strategy in such a case is to align each sample to a common reference genome, collect all variants and compare these variants between samples. Such mapping-based protocols have several limitations. DNA sequences with large indels, aggregated mutations and structural variants are hard to map to the reference. Furthermore, DNA sequences cannot be mapped reliably to genomic low complexity regions and repeats. Herein, we introduce 2-kupl, a k-mer based, mapping-free protocol to detect variants between two DNA-seq samples. On simulated and actual data, 2-kupl achieves a higher precision than other mapping-free protocols. Applying 2-kupl to prostate cancer whole exome data, we identify a number of candidate variants in hard-to-map regions and propose potential novel recurrent variants in this disease.
