## Supplemental Table S2 for "2-kupl: mapping-free variant detection from DNA-seq data of matched samples"

### Sheet: README
Table S2: Comparison with the Fraser et al's recurrent PRAD mutations
Recurrent mutations were found from 200 whole-genome sequences and 277 whole-exome sequences from localized prostate tumours, involving 48 exonic mutations.
Fraser M, Sabelnykova VY, Yamaguchi TN, Heisler LE, Livingstone J, Huang V, et al. Genomic hallmarks of localized, non-indolent prostate cancer. Nature. 2017.

### Sheet: Table S2
Function	Result	Location	Gene	chr (HG19!!)	start	end	HG38 LiftOver	ref	alt	2-kupl	GDC portal
synonymous SNV	APOBR:NM_018690:exon2:c.G933A:p.E311E	exonic	APOBR	chr16	28507295	28507295	chr16:28495974-28495974	G	A
synonymous SNV	APOBR:NM_018690:exon2:c.C1062T:p.A354A	exonic	APOBR	chr16	28507424	28507424	chr16:28496103-28496103	C	T
synonymous SNV	BAI3:NM_001704:exon8:c.C1419T:p.G473G	exonic	BAI3	chr6	69666595	69666595	chr6:68956703-68956703	C	T	TRUE
nonsynonymous SNV	BCLAF1:NM_001077440:exon8:c.C1987G:p.H663D,BCLAF1:NM_001077441:exon8:c.C1474G:p.H492D,BCLAF1:NM_014739:exon8:c.C1993G:p.H665D	exonic	BCLAF1	chr6	136593183	136593183	chr6:136272045-136272045	G	C
nonsynonymous SNV	BRAF:NM_004333:exon15:c.A1801G:p.K601E	exonic	BRAF	chr7	140453134	140453134	chr7:140753334-140753334	T	C	TRUE
synonymous SNV	CSMD1:NM_033225:exon34:c.C5358T:p.N1786N	exonic	CSMD1	chr8	3047474	3047474	chr8:3189952-3189952	G	A	TRUE	TRUE
nonsynonymous SNV	DCAF12L2:NM_001013628:exon1:c.G1010A:p.R337H	exonic	DCAF12L2	chrX	125298898	125298898	chrX:126164915-126164915	C	T
synonymous SNV	FAT4:NM_001291285:exon4:c.T5760C:p.D1920D,FAT4:NM_001291303:exon4:c.T5760C:p.D1920D,FAT4:NM_024582:exon4:c.T5760C:p.D1920D	exonic	FAT4	chr4	126329789	126329789	chr4:125408634-125408634	T	C	TRUE
synonymous SNV	GPR50:NM_004224:exon2:c.C1668T:p.D556D	exonic	GPR50	chrX	150349723	150349723	chrX:151181251-151181251	C	T	TRUE
synonymous SNV	HSPD1:NM_002156:exon2:c.G72A:p.R24R,HSPD1:NM_199440:exon2:c.G72A:p.R24R	exonic	HSPD1	chr2	198363501	198363501	chr2:197498777-197498777	C	T		TRUE
synonymous SNV	KMT2C:NM_170606:exon34:c.A5068C:p.R1690R	exonic	KMT2C	chr7	151882657	151882657	chr7:152185572-152185572	T	G		TRUE
synonymous SNV	KMT2C:NM_170606:exon7:c.T1005A:p.P335P	exonic	KMT2C	chr7	151970797	151970797	chr7:152273712-152273712	A	T		TRUE
nonsynonymous SNV	KMT2C:NM_170606:exon7:c.A946T:p.T316S	exonic	KMT2C	chr7	151970856	151970856	chr7:152273771-152273771	T	A
synonymous SNV	KRT2:NM_000423:exon1:c.T312C:p.G104G	exonic	KRT2	chr12	53045615	53045615	chr12:52651831-52651831	a	G
synonymous SNV	KRTAP5-2:NM_001004325:exon1:c.C279T:p.G93G	exonic	KRTAP5-2	chr11	1619202	1619202	chr11:1597972-1597972	G	A
nonsynonymous SNV	KRTAP5-5:NM_001001480:exon1:c.G50T:p.R17L	exonic	KRTAP5-5	chr11	1651120	1651120	chr11:1629890-1629890	g	T
synonymous SNV	KRTAP5-5:NM_001001480:exon1:c.C573T:p.P191P	exonic	KRTAP5-5	chr11	1651643	1651643	chr11:1630413-1630413	C	T
synonymous SNV	LNP1:NM_001085451:exon3:c.A222G:p.Q74Q	exonic	LNP1	chr3	100170628	100170628	chr3:100451784-100451784	A	G
nonsynonymous SNV	LOC100996758:NM_001278795:exon1:c.C718T:p.R240C,NPY4R:NM_001278794:exon2:c.C718T:p.R240C,NPY4R:NM_005972:exon3:c.C718T:p.R240C	exonic	LOC100996758,NPY4R	chr10	47087501	47087501	chr10:47087501-47087501	C	T
synonymous SNV	MAP2K3:NM_002756:exon8:c.C588T:p.A196A,MAP2K3:NM_145109:exon8:c.C675T:p.A225A	exonic	MAP2K3	chr17	21207844	21207844	chr17:21304532-21304532	C	T		TRUE
nonsynonymous SNV	MCC:NM_001085377:exon5:c.G832A:p.V278I,MCC:NM_002387:exon3:c.G262A:p.V88I	exonic	MCC	chr5	112478967	112478967	chr5:113143270-113143270	C	T	TRUE
nonsynonymous SNV	MED12:NM_005120:exon26:c.G3667C:p.V1223L	exonic	MED12	chrX	70349255	70349255	chrX:71129405-71129405	G	C	TRUE	TRUE
nonsynonymous SNV	MED12:NM_005120:exon26:c.C3670T:p.L1224F	exonic	MED12	chrX	70349258	70349258	chrX:71129408-71129408	C	T	TRUE	TRUE
nonsynonymous SNV	MUC4:NM_018406:exon2:c.C5854T:p.P1952S	exonic	MUC4	chr3	195512597	195512597	chr3:195785726-195785726	G	A		TRUE
unknown	UNKNOWN	exonic	NBPF1	chr1	16891365	16891365	chr1:16564870-16564870	g	A
nonsynonymous SNV	NKX3-1:NM_001256339:exon3:c.A305G:p.Y102C,NKX3-1:NM_006167:exon2:c.A530G:p.Y177C	exonic	NKX3-1	chr8	23538909	23538909	chr8:23681396-23681396	T	C	TRUE
synonymous SNV	PCDHB8:NM_019120:exon1:c.T711C:p.N237N	exonic	PCDHB8	chr5	140558326	140558326	chr5:141178745-141178745	T	C		TRUE
nonsynonymous SNV	PIK3CA:NM_006218:exon21:c.A3140G:p.H1047R	exonic	PIK3CA	chr3	178952085	178952085	chr3:179234297-179234297	A	G	TRUE	TRUE
nonsynonymous SNV	PRB4:NM_002723:exon3:c.C347A:p.P116H	exonic	PRB4	chr12	11461570	11461570	chr12:11308636-11308636	G	T		TRUE
nonsynonymous SNV	PRB4:NM_002723:exon3:c.C368G:p.P123R	exonic	PRB4	chr12	11461549	11461549	chr12:11308615-11308615	G	C
nonsynonymous SNV	QRICH2:NM_032134:exon4:c.G1900A:p.G634S	exonic	QRICH2	chr17	74288410	74288410	chr17:76292329-76292329	c	T
synonymous SNV	RP1L1:NM_178857:exon4:c.T5589A:p.A1863A	exonic	RP1L1	chr8	10466019	10466019	chr8:10608509-10608509	A	T
synonymous SNV	RYR1:NM_000540:exon102:c.C14700T:p.D4900D,RYR1:NM_001042723:exon101:c.C14685T:p.D4895D	exonic	RYR1	chr19	39075636	39075636	chr19:38584996-38584996	C	T	TRUE
nonsynonymous SNV	SPOP:NM_001007226:exon7:c.C399G:p.F133L,SPOP:NM_001007227:exon6:c.C399G:p.F133L,SPOP:NM_001007228:exon5:c.C399G:p.F133L,SPOP:NM_001007229:exon6:c.C399G:p.F133L,SPOP:NM_001007230:exon7:c.C399G:p.F133L,SPOP:NM_003563:exon6:c.C399G:p.F133L	exonic	SPOP	chr17	47696424	47696424	chr17:49619062-49619062	G	C	TRUE	TRUE
nonsynonymous SNV	SPOP:NM_001007226:exon7:c.T398C:p.F133S,SPOP:NM_001007227:exon6:c.T398C:p.F133S,SPOP:NM_001007228:exon5:c.T398C:p.F133S,SPOP:NM_001007229:exon6:c.T398C:p.F133S,SPOP:NM_001007230:exon7:c.T398C:p.F133S,SPOP:NM_003563:exon6:c.T398C:p.F133S	exonic	SPOP	chr17	47696425	47696425	chr17:49619063-49619063	A	G	TRUE	TRUE
nonsynonymous SNV	SPOP:NM_001007226:exon7:c.T397G:p.F133V,SPOP:NM_001007227:exon6:c.T397G:p.F133V,SPOP:NM_001007228:exon5:c.T397G:p.F133V,SPOP:NM_001007229:exon6:c.T397G:p.F133V,SPOP:NM_001007230:exon7:c.T397G:p.F133V,SPOP:NM_003563:exon6:c.T397G:p.F133V	exonic	SPOP	chr17	47696426	47696426	chr17:49619064-49619064	A	C	TRUE	TRUE
nonsynonymous SNV	SPOP:NM_001007226:exon7:c.T391G:p.W131G,SPOP:NM_001007227:exon6:c.T391G:p.W131G,SPOP:NM_001007228:exon5:c.T391G:p.W131G,SPOP:NM_001007229:exon6:c.T391G:p.W131G,SPOP:NM_001007230:exon7:c.T391G:p.W131G,SPOP:NM_003563:exon6:c.T391G:p.W131G	exonic	SPOP	chr17	47696432	47696432	chr17:49619070-49619070	A	C	TRUE	TRUE
nonsynonymous SNV	SPOP:NM_001007226:exon6:c.T304G:p.F102V,SPOP:NM_001007227:exon5:c.T304G:p.F102V,SPOP:NM_001007228:exon4:c.T304G:p.F102V,SPOP:NM_001007229:exon5:c.T304G:p.F102V,SPOP:NM_001007230:exon6:c.T304G:p.F102V,SPOP:NM_003563:exon5:c.T304G:p.F102V	exonic	SPOP	chr17	47696644	47696644	chr17:49619282-49619282	A	C	TRUE	TRUE
nonsynonymous SNV	SPOP:NM_001007226:exon6:c.T259A:p.Y87N,SPOP:NM_001007227:exon5:c.T259A:p.Y87N,SPOP:NM_001007228:exon4:c.T259A:p.Y87N,SPOP:NM_001007229:exon5:c.T259A:p.Y87N,SPOP:NM_001007230:exon6:c.T259A:p.Y87N,SPOP:NM_003563:exon5:c.T259A:p.Y87N	exonic	SPOP	chr17	47696689	47696689	chr17:49619327-49619327	A	T	TRUE	TRUE
nonsynonymous SNV	SPOP:NM_001007226:exon6:c.T305G:p.F102C,SPOP:NM_001007227:exon5:c.T305G:p.F102C,SPOP:NM_001007228:exon4:c.T305G:p.F102C,SPOP:NM_001007229:exon5:c.T305G:p.F102C,SPOP:NM_001007230:exon6:c.T305G:p.F102C,SPOP:NM_003563:exon5:c.T305G:p.F102C	exonic	SPOP	chr17	47696643	47696643	chr17:49619281-49619281	A	C	TRUE	TRUE
nonsynonymous SNV	SPOP:NM_001007226:exon7:c.T398G:p.F133C,SPOP:NM_001007227:exon6:c.T398G:p.F133C,SPOP:NM_001007228:exon5:c.T398G:p.F133C,SPOP:NM_001007229:exon6:c.T398G:p.F133C,SPOP:NM_001007230:exon7:c.T398G:p.F133C,SPOP:NM_003563:exon6:c.T398G:p.F133C	exonic	SPOP	chr17	47696425	47696425	chr17:49619063-49619063	A	C
nonsynonymous SNV	TMEM132B:NM_001286219:exon5:c.G1255A:p.V419I,TMEM132B:NM_052907:exon9:c.G2719A:p.V907I	exonic	TMEM132B	chr12	126138738	126138738	chr12:125654192-125654192	G	A	TRUE	TRUE
nonsynonymous SNV	TP53:NM_000546:exon7:c.G743A:p.R248Q,TP53:NM_001126112:exon7:c.G743A:p.R248Q,TP53:NM_001126113:exon7:c.G743A:p.R248Q,TP53:NM_001126114:exon7:c.G743A:p.R248Q,TP53:NM_001126115:exon3:c.G347A:p.R116Q,TP53:NM_001126116:exon3:c.G347A:p.R116Q,TP53:NM_001126117:exon3:c.G347A:p.R116Q,TP53:NM_001126118:exon6:c.G626A:p.R209Q,TP53:NM_001276695:exon7:c.G626A:p.R209Q,TP53:NM_001276696:exon7:c.G626A:p.R209Q,TP…	exonic	TP53	chr17	7577538	7577538	chr17:7674220-7674220	C	T	TRUE	TRUE
nonsynonymous SNV	TPTE:NM_001290224:exon7:c.G170A:p.R57Q,TPTE:NM_199259:exon11:c.G530A:p.R177Q,TPTE:NM_199260:exon10:c.G470A:p.R157Q,TPTE:NM_199261:exon12:c.G584A:p.R195Q	exonic	TPTE	chr21	10943003	10943003	chr21:10569454-10569454	C	T	TRUE	TRUE
nonsynonymous SNV	TPTE:NM_001290224:exon7:c.C250T:p.R84W,TPTE:NM_199259:exon11:c.C610T:p.R204W,TPTE:NM_199260:exon10:c.C550T:p.R184W,TPTE:NM_199261:exon12:c.C664T:p.R222W	exonic	TPTE	chr21	10942923	10942923	chr21:10569534-10569534	G	A	TRUE
synonymous SNV	UBXN11:NM_001077262:exon11:c.T1104A:p.G368G,UBXN11:NM_145345:exon15:c.T1365A:p.G455G,UBXN11:NM_183008:exon16:c.T1464A:p.G488G	exonic	UBXN11	chr1	26608889	26608889	chr1:26282398-26282398	a	T
nonsynonymous SNV	UBXN11:NM_001077262:exon11:c.G1108A:p.G370S,UBXN11:NM_145345:exon15:c.G1369A:p.G457S,UBXN11:NM_183008:exon16:c.G1468A:p.G490S	exonic	UBXN11	chr1	26608885	26608885	chr1:26282394-26282394	c	T
unknown	UNKNOWN	exonic	ZAN	chr7	100350424	100350424	chr7:100752801-100752801	T	C
