## Supplemental Table S3 for "2-kupl: mapping-free variant detection from DNA-seq data of matched samples"

### Sheet: README
Table S3: Prostate cancer related genes
The prostate cancer related genes are collected from multiple sources, including OMIM, KEGG, COSMIC, CLINVAR, DISEASE, PheGenl and Martincorena et al.
Landrum MJ, Lee JM, Benson M, Brown GR, Chao C, Chitipiralla S, et al. ClinVar: Improving access to variant interpretations and supporting evidence. Nucleic Acids Res. 2018.
Tate JG, Bamford S, Jubb HC, Sondka Z, Beare DM, Bindal N, et al. COSMIC: The Catalogue Of Somatic Mutations In Cancer. Nucleic Acids Res. 2019.
Pletscher-Frankild S, Pallejà A, Tsafou K, Binder JX, Jensen LJ. DISEASES: Text mining and data integration of disease-gene associations. Methods. 2015.
Kanehisa M, Goto S. KEGG: Kyoto Encyclopedia of Genes and Genomes. Nucleic Acids Research. 2000.
Hamosh A, Scott AF, Amberger JS, Bocchini CA, McKusick VA. Online Mendelian Inheritance in Man (OMIM), a knowledgebase of human genes and genetic disorders. Nucleic Acids Res. 2005.
Ramos EM, Hoffman D, Junkins HA, Maglott D, Phan L, Sherry ST, et al. Phenotype-genotype integrator (PheGenI): Synthesizing genome-wide association study (GWAS) data with existing genomic resources. Eur J Hum Genet. 2014.
Martincorena I, Raine KM, Gerstung M, Dawson KJ, Haase K, Van Loo P, et al. Universal Patterns of Selection in Cancer and Somatic Tissues. Cell. 2017.
Latino L, Midoux C, Hauck Y, Vergnaud G, Pourcel C. Pseudolysogeny and sequential mutations build multiresistance to virulent bacteriophages in pseudomonas aeruginosa. Microbiol (United Kingdom). 2016.

### Sheet: Table S3
	Armenia	CLINVAR	COSMIC	DISEASE	KEGG	Martincorena	OMIM	PheGenl	nb_sources
AR	1	1	1	0	1	0	0	1	5
PTEN	1	1	1	0	1	1	0	0	5
TMPRSS2	1	1	1	0	1	0	0	1	5
BRAF	1	1	1	0	1	0	0	0	4
CDKN1B	1	1	0	0	1	1	0	0	4
SPOP	1	1	1	0	0	1	0	0	4
TP53	1	1	0	0	1	1	0	0	4
ZFHX3	1	1	1	0	0	1	0	0	4
AKT1	1	1	0	0	1	0	0	0	3
APC	1	1	0	0	0	1	0	0	3
BRCA2	1	1	0	0	0	0	0	1	3
CTNNB1	1	1	0	0	1	0	0	0	3
FOXA1	1	0	1	0	0	1	0	0	3
HRAS	1	1	0	0	1	0	0	0	3
KDM6A	1	1	0	0	0	1	0	0	3
KRAS	1	1	0	0	1	0	0	0	3
PIK3CA	1	1	0	0	1	0	0	0	3
PIK3R1	1	1	0	0	1	0	0	0	3
AFM	0	1	0	0	0	0	0	1	2
ANXA13	0	1	0	0	0	0	0	1	2
ARID1A	1	0	0	0	0	0	1	0	2
ATM	1	1	0	0	0	0	0	0	2
CASC8	0	1	0	0	0	0	0	1	2
CDH1	1	1	0	0	0	0	0	0	2
CDK12	1	0	0	0	0	1	0	0	2
COL5A1	1	1	0	0	0	0	0	0	2
CWC22	0	1	0	0	0	0	0	1	2
DPYD	0	1	0	0	0	0	1	0	2
E2F1	0	1	0	0	1	0	0	0	2
E2F2	0	0	0	0	1	0	1	0	2
E2F3	0	1	0	0	1	0	0	0	2
EGFR	0	1	0	0	1	0	0	0	2
EHBP1	0	1	0	0	0	0	0	1	2
EIF4G3	0	1	0	0	0	0	1	0	2
EPHB2	0	1	0	0	0	0	1	0	2
ERBB2	0	1	0	0	1	0	0	0	2
ERG	0	0	1	0	1	0	0	0	2
ETV5	0	0	1	0	1	0	0	0	2
FBN2	0	1	0	0	0	0	0	1	2
FGFR2	0	0	0	0	1	0	0	1	2
IDH1	1	1	0	0	0	0	0	0	2
IGF2R	1	1	0	0	0	0	0	0	2
KCNN3	0	1	0	0	0	0	0	1	2
KLF6	0	1	1	0	0	0	0	0	2
KLK3	0	0	0	0	1	0	0	1	2
KMT2C	1	0	0	0	0	1	0	0	2
KMT2D	1	0	0	0	0	1	0	0	2
LMTK2	0	1	0	0	0	0	0	1	2
LRP1B	0	1	0	0	0	0	0	1	2
MACF1	0	1	0	0	0	0	1	0	2
MAP2K1	0	1	0	0	1	0	0	0	2
MED12	1	1	0	0	0	0	0	0	2
MSMB	0	1	0	0	0	0	0	1	2
MTHFR	0	1	0	0	0	0	1	0	2
MTOR	0	0	0	0	1	0	1	0	2
MUTYH	0	1	0	0	0	0	1	0	2
NCOR1	1	1	0	0	0	0	0	0	2
PALB2	1	1	0	0	0	0	0	0	2
PDGFRA	0	1	0	0	1	0	0	0	2
PDGFRB	0	1	0	0	1	0	0	0	2
PIK3CB	1	0	0	0	1	0	0	0	2
PIK3CD	0	0	0	0	1	0	1	0	2
PIK3R2	1	0	0	0	1	0	0	0	2
PIK3R3	0	1	0	0	1	0	0	0	2
PKHD1	0	1	0	0	0	0	0	1	2
PMS1	1	1	0	0	0	0	0	0	2
PRNCR1	0	1	0	0	0	0	0	1	2
PTPRC	1	0	0	0	0	0	0	1	2
PTPRU	0	0	0	0	0	0	1	1	2
PYHIN1	1	1	0	0	0	0	0	0	2
RAD51B	0	1	0	0	0	0	0	1	2
RAF1	0	0	1	0	1	0	0	0	2
RB1	1	0	0	0	1	0	0	0	2
RNASEL	0	1	0	1	0	0	0	0	2
RNF43	1	1	0	0	0	0	0	0	2
SKIL	0	1	0	0	0	0	0	1	2
SLC45A3	0	0	1	1	0	0	0	0	2
SPATA18	1	1	0	0	0	0	0	0	2
SPEN	1	0	0	0	0	0	1	0	2
SRD5A2	0	1	0	0	1	0	0	0	2
TGFBR3	0	1	0	0	0	0	1	0	2
TNFRSF8	0	1	0	0	0	0	1	0	2
TTC4	0	0	0	0	0	0	1	1	2
USH2A	0	1	0	0	0	0	0	1	2
USP28	1	1	0	0	0	0	0	0	2
XPO1	1	1	0	0	0	0	0	0	2
ZMYM3	1	0	0	0	0	1	0	0	2
3.8-1.4	0	0	0	0	0	0	0	1	1
AAMP	0	1	0	0	0	0	0	0	1
AARS1	0	1	0	0	0	0	0	0	1
ABCA1	0	1	0	0	0	0	0	0	1
ABCA3	0	1	0	0	0	0	0	0	1
ABCC1	0	1	0	0	0	0	0	0	1
ABCC4	0	1	0	0	0	0	0	0	1
ABCC6	0	1	0	0	0	0	0	0	1
ABCE1	0	1	0	0	0	0	0	0	1
ABCF1	0	1	0	0	0	0	0	0	1
ABCF3	0	1	0	0	0	0	0	0	1
ABCG4	0	1	0	0	0	0	0	0	1
ABLIM1	0	0	0	0	0	0	0	1	1
ABLIM2	0	0	0	0	0	0	0	1	1
ABRAXAS1	0	1	0	0	0	0	0	0	1
ACAD8	0	1	0	0	0	0	0	0	1
ACADM	0	0	0	0	0	0	1	0	1
ACAN	0	1	0	0	0	0	0	0	1
ACAT1	0	1	0	0	0	0	0	0	1
ACAT2	0	1	0	0	0	0	0	0	1
ACO1	0	1	0	0	0	0	0	0	1
ACOXL	0	0	0	0	0	0	0	1	1
ACR	0	1	0	0	0	0	0	0	1
ACRV1	0	1	0	0	0	0	0	0	1
ACSL3	0	0	1	0	0	0	0	0	1
ACTA1	0	1	0	0	0	0	0	0	1
ACTA2	0	1	0	0	0	0	0	0	1
ACTBL2	0	0	0	0	0	0	0	1	1
ACTL8	0	0	0	0	0	0	0	1	1
ACTN4	0	1	0	0	0	0	0	0	1
ADA	0	1	0	0	0	0	0	0	1
ADAM20P1	0	0	0	0	0	0	0	1	1
ADAMTS3	0	1	0	0	0	0	0	0	1
ADAMTS8	1	0	0	0	0	0	0	0	1
ADARB1	0	1	0	0	0	0	0	0	1
ADAT1	0	1	0	0	0	0	0	0	1
ADCY2	0	1	0	0	0	0	0	0	1
ADCY7	0	1	0	0	0	0	0	0	1
ADCY8	0	1	0	0	0	0	0	0	1
ADCYAP1	0	1	0	0	0	0	0	0	1
ADD1	0	1	0	0	0	0	0	0	1
ADGRB1	0	1	0	0	0	0	0	0	1
ADGRE1	0	0	0	0	0	0	0	1	1
ADGRL2	0	0	0	0	0	0	1	0	1
ADGRL4	0	0	0	0	0	0	1	0	1
ADNP	0	0	0	0	0	0	0	1	1
ADORA1	0	1	0	0	0	0	0	0	1
ADORA2A	0	1	0	0	0	0	0	0	1
ADRM1	0	1	0	0	0	0	0	0	1
ADTRP	0	1	0	0	0	0	0	0	1
AGPAT2	0	1	0	0	0	0	0	0	1
AHRR	0	1	0	0	0	0	0	0	1
AIFM1	0	1	0	0	0	0	0	0	1
AKAP1	0	1	0	0	0	0	0	0	1
AKAP2	0	1	0	0	0	0	0	0	1
AKAP9	0	1	0	0	0	0	0	0	1
AKIRIN2	0	0	0	0	0	0	0	1	1
AKR1C3	0	1	0	0	0	0	0	0	1
AKT2	0	0	0	0	1	0	0	0	1
AKT3	0	0	0	0	1	0	0	0	1
ALDH1A1	0	1	0	0	0	0	0	0	1
ALDH5A1	0	1	0	0	0	0	0	0	1
ALDH9A1	0	1	0	0	0	0	0	0	1
ALK	0	1	0	0	0	0	0	0	1
ALKBH3	0	0	0	1	0	0	0	0	1
ALOX12B	0	1	0	0	0	0	0	0	1
ALOX5	0	1	0	0	0	0	0	0	1
ANAPC10	0	1	0	0	0	0	0	0	1
ANGPTL3	0	0	0	0	0	0	1	0	1
ANK1	0	0	0	0	0	0	0	1	1
ANK2	0	0	0	0	0	0	0	1	1
ANKRD12	0	1	0	0	0	0	0	0	1
ANKRD30A	0	1	0	0	0	0	0	0	1
ANO7	0	0	0	1	0	0	0	0	1
ANO9	0	1	0	0	0	0	0	0	1
ANXA3	0	1	0	0	0	0	0	0	1
AOX1	0	1	0	0	0	0	0	0	1
AP1B1	0	1	0	0	0	0	0	0	1
AP3B1	0	1	0	0	0	0	0	0	1
APP	0	1	0	0	0	0	0	0	1
AQP4	0	1	0	0	0	0	0	0	1
ARAF	0	0	0	0	1	0	0	0	1
ARAP3	0	1	0	0	0	0	0	0	1
ARFGEF3	0	1	0	0	0	0	0	0	1
ARHGAP20	0	1	0	0	0	0	0	0	1
ARHGAP44-AS1	0	1	0	0	0	0	0	0	1
ARHGEF15	0	1	0	0	0	0	0	0	1
ARHGEF16	0	0	0	0	0	0	1	0	1
ARHGEF25	0	1	0	0	0	0	0	0	1
ARHGEF40	0	1	0	0	0	0	0	0	1
ARID2	1	0	0	0	0	0	0	0	1
ARID4A	1	0	0	0	0	0	0	0	1
ARL4D	0	1	0	0	0	0	0	0	1
ARMC12	0	1	0	0	0	0	0	0	1
ARMC2	0	0	0	0	0	0	0	1	1
ARPP21	0	1	0	0	0	0	0	0	1
ARVCF	0	1	0	0	0	0	0	0	1
ASAP3	0	0	0	0	0	0	1	0	1
ASIC2	0	1	0	0	0	0	0	0	1
ASPRV1	0	1	0	0	0	0	0	0	1
ASS1P5	0	0	0	0	0	0	0	1	1
ATAD3A	0	0	0	0	0	0	1	0	1
ATF4	0	0	0	0	1	0	0	0	1
ATG13	0	1	0	0	0	0	0	0	1
ATIC	0	1	0	0	0	0	0	0	1
ATL3	0	1	0	0	0	0	0	0	1
ATP10A	0	0	0	0	0	0	0	1	1
ATP11A	0	0	0	0	0	0	0	1	1
ATP1A1	0	1	0	0	0	0	0	0	1
ATP2B4	0	1	0	0	0	0	0	0	1
ATP5IF1	0	0	0	0	0	0	1	0	1
ATP5LP2	0	0	0	0	0	0	0	1	1
ATP5MC3	0	1	0	0	0	0	0	0	1
ATP6V0A1	0	1	0	0	0	0	0	0	1
ATP8A2	0	0	0	0	0	0	0	1	1
ATR	0	1	0	0	0	0	0	0	1
ATXN2	0	0	0	0	0	0	0	1	1
AXIN1	0	0	1	0	0	0	0	0	1
B3GALT1	0	1	0	0	0	0	0	0	1
BABAM1	0	0	0	0	0	0	0	1	1
BABAM2	0	1	0	0	0	0	0	0	1
BAD	0	0	0	0	1	0	0	0	1
BAIAP2L1	0	0	0	0	0	0	0	1	1
BAK1	0	1	0	0	0	0	0	0	1
BAP1	0	1	0	0	0	0	0	0	1
BARD1	0	1	0	0	0	0	0	0	1
BBS4	0	1	0	0	0	0	0	0	1
BCAR3	0	0	0	0	0	0	1	0	1
BCL10	0	0	0	0	0	0	1	0	1
BCL2	0	0	0	0	1	0	0	0	1
BCR	0	1	0	0	0	0	0	0	1
BEND5	0	1	0	0	0	0	0	0	1
BICD2	0	1	0	0	0	0	0	0	1
BICRAL	0	1	0	0	0	0	0	0	1
BIK	0	0	0	0	0	0	0	1	1
BLM	0	1	0	0	0	0	0	0	1
BMP3	0	1	0	0	0	0	0	0	1
BMS1P9	0	0	0	0	0	0	0	1	1
BNIP5	0	1	0	0	0	0	0	0	1
BRCA1	0	1	0	0	0	0	0	0	1
BRDT	0	0	0	0	0	0	1	0	1
BRF2	0	1	0	0	0	0	0	0	1
BRIP1	0	1	0	0	0	0	0	0	1
BRPF1	1	0	0	0	0	0	0	0	1
BRWD3	0	0	0	0	0	0	0	1	1
BTBD11	0	1	0	0	0	0	0	0	1
BTBD16	0	1	0	0	0	0	0	0	1
BTF3P14	0	0	0	0	0	0	0	1	1
C10orf113	0	0	0	0	0	0	0	1	1
C10orf12	0	1	0	0	0	0	0	0	1
C10orf90	0	0	0	0	0	0	0	1	1
C11orf65	0	1	0	0	0	0	0	0	1
C15orf53	0	0	0	0	0	0	0	1	1
C15orf59	0	0	0	0	0	0	0	1	1
C17orf80	0	1	0	0	0	0	0	0	1
C18orf61	0	1	0	0	0	0	0	0	1
C1orf109	0	0	0	0	0	0	1	0	1
C2CD6	0	1	0	0	0	0	0	0	1
C3AR1	0	1	0	0	0	0	0	0	1
C5	0	1	0	0	0	0	0	0	1
C7orf66	0	0	0	0	0	0	0	1	1
C8orf44	0	1	0	0	0	0	0	0	1
C9orf163	0	1	0	0	0	0	0	0	1
C9orf3	0	0	0	0	0	0	0	1	1
CA5A	0	1	0	0	0	0	0	0	1
CA6	0	0	0	0	0	0	1	0	1
CA7	0	1	0	0	0	0	0	0	1
CABIN1	0	1	0	0	0	0	0	0	1
CACNA1D	0	1	0	0	0	0	0	0	1
CADM3	0	1	0	0	0	0	0	0	1
CADPS	0	1	0	0	0	0	0	0	1
CALML6	0	0	0	0	0	0	1	0	1
CAND1	0	1	0	0	0	0	0	0	1
CANT1	0	0	1	0	0	0	0	0	1
CAPN6	0	1	0	0	0	0	0	0	1
CASC15	0	0	0	0	0	0	0	1	1
CASC17	0	0	0	0	0	0	0	1	1
CASC19	0	1	0	0	0	0	0	0	1
CASC21	0	1	0	0	0	0	0	0	1
CASK	0	1	0	0	0	0	0	0	1
CASP8	0	1	0	0	0	0	0	0	1
CASP9	0	0	0	0	1	0	0	0	1
CASR	0	1	0	0	0	0	0	0	1
CASZ1	0	0	0	0	0	0	1	0	1
CBLN1	0	0	0	0	0	0	0	1	1
CBS	0	1	0	0	0	0	0	0	1
CBX7	0	1	0	0	0	0	0	0	1
CBY1	0	1	0	0	0	0	0	0	1
CCAT2	0	0	0	0	0	0	0	1	1
CCDC171	0	1	0	0	0	0	0	0	1
CCDC178	0	0	0	0	0	0	0	1	1
CCDC80	0	0	0	0	0	0	0	1	1
CCHCR1	0	0	0	0	0	0	0	1	1
CCN1	0	0	0	0	0	0	1	0	1
CCND1	0	0	0	0	1	0	0	0	1
CCNE1	0	0	0	0	1	0	0	0	1
CCNE2	0	0	0	0	1	0	0	0	1
CCSAP	0	1	0	0	0	0	0	0	1
CD180	0	0	0	0	0	0	0	1	1
CD2	0	1	0	0	0	0	0	0	1
CD209	0	0	1	0	0	0	0	0	1
CD244	0	1	0	0	0	0	0	0	1
CD2AP	0	1	0	0	0	0	0	0	1
CD48	0	1	0	0	0	0	0	0	1
CDA	0	0	0	0	0	0	1	0	1
CDC20	0	0	0	0	0	0	1	0	1
CDC27	1	0	0	0	0	0	0	0	1
CDH17	0	1	0	0	0	0	0	0	1
CDH3	0	1	0	0	0	0	0	0	1
CDK2	0	0	0	0	1	0	0	0	1
CDKN1A	0	0	0	0	1	0	0	0	1
CDKN2A	0	1	0	0	0	0	0	0	1
CDKN2AIP	0	1	0	0	0	0	0	0	1
CDKN2B-AS1	0	0	0	0	0	0	0	1	1
CDKN2C	0	0	0	0	0	0	1	0	1
CELA2A	0	0	0	0	0	0	0	1	1
CENPF	0	0	0	0	0	0	0	1	1
CENPM	0	1	0	0	0	0	0	0	1
CENPS	0	0	0	0	0	0	1	0	1
CEP152	0	0	0	0	0	0	0	1	1
CERS3	0	1	0	0	0	0	0	0	1
CFAP410	0	1	0	0	0	0	0	0	1
CFAP43	0	1	0	0	0	0	0	0	1
CFAP65	0	1	0	0	0	0	0	0	1
CHAC1	0	1	0	0	0	0	0	0	1
CHAF1B	0	1	0	0	0	0	0	0	1
CHD1	1	0	0	0	0	0	0	0	1
CHD2	0	1	0	0	0	0	0	0	1
CHD3	1	0	0	0	0	0	0	0	1
CHD5	0	0	0	0	0	0	1	0	1
CHD6	1	0	0	0	0	0	0	0	1
CHD7	1	0	0	0	0	0	0	0	1
CHEK2	0	1	0	0	0	0	0	0	1
CHGB	0	1	0	0	0	0	0	0	1
CHIC1	0	1	0	0	0	0	0	0	1
CHL1-AS1	0	0	0	0	0	0	0	1	1
CHMP5	0	0	0	0	0	0	0	1	1
CHRNA10	0	1	0	0	0	0	0	0	1
CHUK	0	0	0	0	1	0	0	0	1
CITED4	0	0	0	0	0	0	1	0	1
CIZ1	0	1	0	0	0	0	0	0	1
CKAP5	0	1	0	0	0	0	0	0	1
CLCA1	0	0	0	0	0	0	1	0	1
CLCA2	0	0	0	0	0	0	1	0	1
CLCA4	0	0	0	0	0	0	1	0	1
CLEC4D	0	0	0	0	0	0	0	1	1
CLEC4E	0	0	0	0	0	0	0	1	1
CLIC4	0	0	0	0	0	0	1	0	1
CLLU1	0	0	0	0	0	0	0	1	1
CLMP	0	0	0	0	0	0	0	1	1
CLPTM1L	0	1	0	0	0	0	0	0	1
CLU	0	1	0	0	0	0	0	0	1
CMKLR1	0	0	0	0	0	0	0	1	1
CMPK1	0	0	0	0	0	0	1	0	1
CNGA1	0	1	0	0	0	0	0	0	1
CNNM3	0	0	0	0	0	0	0	1	1
CNOT3	1	0	0	0	0	0	0	0	1
CNOT9	0	1	0	0	0	0	0	0	1
CNTFR	0	1	0	0	0	0	0	0	1
CNTN6	0	0	0	0	0	0	0	1	1
CNTNAP2	0	1	0	0	0	0	0	0	1
COG1	0	1	0	0	0	0	0	0	1
COL15A1	1	0	0	0	0	0	0	0	1
COL18A1	0	1	0	0	0	0	0	0	1
COL18A1-AS2	0	1	0	0	0	0	0	0	1
COL1A1	0	1	0	0	0	0	0	0	1
COL21A1	0	0	0	0	0	0	0	1	1
COL24A1	0	1	0	0	0	0	0	0	1
COL3A1	0	1	0	0	0	0	0	0	1
COL5A3	1	0	0	0	0	0	0	0	1
COL6A3	0	0	0	0	0	0	0	1	1
COLEC12	0	0	0	0	0	0	0	1	1
COPS6	0	1	0	0	0	0	0	0	1
CORIN	0	1	0	0	0	0	0	0	1
CPA6	0	1	0	0	0	0	0	0	1
CPSF7	0	1	0	0	0	0	0	0	1
CRBN	0	0	0	0	0	0	0	1	1
CREB1	0	0	0	0	1	0	0	0	1
CREB3	0	0	0	0	1	0	0	0	1
CREB3L1	0	0	0	0	1	0	0	0	1
CREB3L2	0	0	0	0	1	0	0	0	1
CREB3L3	0	0	0	0	1	0	0	0	1
CREB3L4	0	0	0	0	1	0	0	0	1
CREB5	0	0	0	0	1	0	0	0	1
CREBBP	0	0	0	0	1	0	0	0	1
CREM	0	1	0	0	0	0	0	0	1
CRISP1	0	1	0	0	0	0	0	0	1
CRTC3	0	1	0	0	0	0	0	0	1
CRX	0	1	0	0	0	0	0	0	1
CRYBB2	0	1	0	0	0	0	0	0	1
CRYBG1	0	1	0	0	0	0	0	0	1
CSF1	0	0	0	0	0	0	1	0	1
CSF3R	0	0	0	0	0	0	1	0	1
CSMD1	0	0	0	0	0	0	0	1	1
CSMD2	0	1	0	0	0	0	0	0	1
CSPP1	0	1	0	0	0	0	0	0	1
CSRP1	0	1	0	0	0	0	0	0	1
CST5	0	0	0	0	0	0	0	1	1
CTBP2	0	0	0	0	0	0	0	1	1
CTD-2194D22.4	0	0	0	0	0	0	0	1	1
CTDP1	0	0	0	0	0	0	0	1	1
CTDSPL	0	0	0	0	0	0	0	1	1
CTH	0	0	0	0	0	0	1	0	1
CTNNA1	0	1	0	0	0	0	0	0	1
CTNNA3	0	0	0	0	0	0	0	1	1
CTNNBIP1	0	0	0	0	0	0	1	0	1
CTRB1	0	1	0	0	0	0	0	0	1
CTRC	0	0	0	0	0	0	1	0	1
CTSE	0	1	0	0	0	0	0	0	1
CTSV	0	1	0	0	0	0	0	0	1
CTTNBP2	0	1	0	0	0	0	0	0	1
CUL3	1	0	0	0	0	0	0	0	1
CXorf67	0	0	0	0	0	0	0	1	1
CYP3A4	0	1	0	0	0	0	0	0	1
CYP4B1	0	0	0	0	0	0	1	0	1
CYP4Z1	0	0	0	0	0	0	1	0	1
CYP4Z2P	0	0	0	0	0	0	1	0	1
CYSLTR1	0	1	0	0	0	0	0	0	1
DAB1	0	0	0	0	0	0	1	0	1
DAB2IP	0	0	0	0	0	0	0	1	1
DCAF4L2	0	1	0	0	0	0	0	0	1
DCAF8L1	0	0	0	0	0	0	0	1	1
DCHS2	0	1	0	0	0	0	0	0	1
DDX5	0	0	1	0	0	0	0	0	1
DDX50	0	1	0	0	0	0	0	0	1
DDX60	0	1	0	0	0	0	0	0	1
DDX60L	0	1	0	0	0	0	0	0	1
DEAF1	0	1	0	0	0	0	0	0	1
2001-12-01	0	0	0	0	0	0	0	1	1
DEFB105B	0	1	0	0	0	0	0	0	1
DEPDC1	0	0	0	0	0	0	1	0	1
DFFA	0	0	0	0	0	0	1	0	1
DFFB	0	0	0	0	0	0	1	0	1
DGAT2L6	0	1	0	0	0	0	0	0	1
DGCR6L	0	1	0	0	0	0	0	0	1
DGKK	0	0	0	0	0	0	0	1	1
DHDH	0	1	0	0	0	0	0	0	1
DHRS3	0	0	0	0	0	0	1	0	1
DHX29	0	1	0	0	0	0	0	0	1
DHX30	1	0	0	0	0	0	0	0	1
DIRAS3	0	0	0	0	0	0	1	0	1
DIS3L	0	1	0	0	0	0	0	0	1
DLAT	0	1	0	0	0	0	0	0	1
DLC1	0	0	0	0	0	0	0	1	1
DLGAP1-AS5	0	0	0	0	0	0	0	1	1
DLL1	0	1	0	0	0	0	0	0	1
DMD	0	1	0	0	0	0	0	0	1
DMRT1	0	0	0	0	0	0	0	1	1
DNAH12	0	0	0	0	0	0	0	1	1
DNAH3	0	1	0	0	0	0	0	0	1
DNAH5	0	0	0	0	0	0	0	1	1
DNAH8	0	1	0	0	0	0	0	0	1
DNAH9	0	1	0	0	0	0	0	0	1
DNAJA1P4	0	0	0	0	0	0	0	1	1
DNAJC3	0	1	0	0	0	0	0	0	1
DNAJC6	0	1	0	0	0	0	0	0	1
DNASE2B	0	0	0	0	0	0	1	0	1
DOCK2	0	1	0	0	0	0	0	0	1
DOCK5	0	1	0	0	0	0	0	0	1
DPF1	0	0	0	0	0	0	0	1	1
DPH7	0	1	0	0	0	0	0	0	1
DPPA4	0	1	0	0	0	0	0	0	1
DRAM2	0	0	0	0	0	0	1	0	1
DSCAM	0	1	0	0	0	0	0	0	1
DSCAML1	0	1	0	0	0	0	0	0	1
DUSP10	0	0	0	0	0	0	0	1	1
DYM	0	1	0	0	0	0	0	0	1
DYNLT4	0	0	0	0	0	0	1	0	1
DYSF	0	0	0	0	0	0	0	1	1
EBF2	0	0	0	0	0	0	0	1	1
EBVS1	0	0	0	0	0	0	1	0	1
ECM2	0	1	0	0	0	0	0	0	1
EEFSEC	0	0	0	0	0	0	0	1	1
EFCAB6	0	1	0	0	0	0	0	0	1
EGF	0	0	0	0	1	0	0	0	1
EHHADH	1	0	0	0	0	0	0	0	1
ELAC2	0	1	0	0	0	0	0	0	1
ELAPOR1	0	0	0	0	0	0	1	0	1
ELAVL2	0	0	0	0	0	0	0	1	1
ELAVL4	0	0	0	0	0	0	1	0	1
ELK4	0	0	1	0	0	0	0	0	1
ELOA2	0	1	0	0	0	0	0	0	1
EMILIN1	0	1	0	0	0	0	0	0	1
ENO1	0	0	0	0	0	0	1	0	1
ENOX1	0	1	0	0	0	0	0	0	1
ENPP7	0	1	0	0	0	0	0	0	1
ENTPD3	0	1	0	0	0	0	0	0	1
EP300	0	0	0	0	1	0	0	0	1
EPCAM	0	1	0	0	0	0	0	0	1
EPHA10	0	0	0	0	0	0	0	1	1
EPHA2	0	0	0	0	0	0	1	0	1
EPSTI1	0	1	0	0	0	0	0	0	1
ERBB3	0	1	0	0	0	0	0	0	1
ERBIN	0	1	0	0	0	0	0	0	1
ERF	1	0	0	0	0	0	0	0	1
ERLIN1	0	0	0	0	0	0	0	1	1
ERRFI1	0	0	0	0	0	0	1	0	1
ERVFRD-3	0	0	0	0	0	0	0	1	1
ESR1	0	1	0	0	0	0	0	0	1
ESR2	0	0	0	0	0	0	0	1	1
ETV1	0	0	1	0	0	0	0	0	1
ETV3	1	0	0	0	0	0	0	0	1
ETV4	0	0	1	0	0	0	0	0	1
EVC	0	0	0	0	0	0	0	1	1
EWSR1	0	1	0	0	0	0	0	0	1
EXOC2	0	1	0	0	0	0	0	0	1
EYA1	0	1	0	0	0	0	0	0	1
EYA4	0	1	0	0	0	0	0	0	1
EYS	0	0	0	0	0	0	0	1	1
F2	0	1	0	0	0	0	0	0	1
F5	0	1	0	0	0	0	0	0	1
FAAHP1	0	0	0	0	0	0	1	0	1
FABP3	0	0	0	0	0	0	1	0	1
FAF1	0	0	0	0	0	0	1	0	1
FAM13C	0	1	0	0	0	0	0	0	1
FAM160A2	0	1	0	0	0	0	0	0	1
FAM189A2	0	1	0	0	0	0	0	0	1
FAM229A	0	1	0	0	0	0	0	0	1
FAM60DP	0	0	0	0	0	0	0	1	1
FAM71BP1	0	0	0	0	0	0	0	1	1
FAM83C	0	1	0	0	0	0	0	0	1
FAM83F	0	0	0	0	0	0	0	1	1
FAM84B	0	0	0	0	0	0	0	1	1
FANCA	0	1	0	0	0	0	0	0	1
FANCC	0	1	0	0	0	0	0	0	1
FANCI	0	1	0	0	0	0	0	0	1
FANCM	0	1	0	0	0	0	0	0	1
FAR1P1	0	0	0	0	0	0	0	1	1
FARP2	0	0	0	0	0	0	0	1	1
FAXC	0	1	0	0	0	0	0	0	1
FBH1	0	1	0	0	0	0	0	0	1
FBP2	0	1	0	0	0	0	0	0	1
FBXL5	0	1	0	0	0	0	0	0	1
FCHO2	0	0	0	0	0	0	0	1	1
FERD3L	0	0	0	0	0	0	0	1	1
FERMT2	0	0	0	0	0	0	0	1	1
FGD2	0	1	0	0	0	0	0	0	1
FGF10	0	0	0	0	0	0	0	1	1
FGFR1	0	0	0	0	1	0	0	0	1
FHIT	0	0	0	0	0	0	0	1	1
FLJ40194	0	0	0	0	0	0	0	1	1
FLVCR1	0	0	0	0	0	0	0	1	1
FLVCR2	0	0	0	0	0	0	0	1	1
FOXD4L5	0	1	0	0	0	0	0	0	1
FOXO1	0	0	0	0	1	0	0	0	1
FOXP4	0	0	0	0	0	0	0	1	1
FPR1	0	1	0	0	0	0	0	0	1
FREM2	0	1	0	0	0	0	0	0	1
FRY	0	0	0	0	0	0	0	1	1
FRZB	0	1	0	0	0	0	0	0	1
FSHR	0	0	0	0	0	0	0	1	1
FSTL5	0	0	0	0	0	0	0	1	1
FUBP1	0	0	0	0	0	0	1	0	1
FUCA2	0	1	0	0	0	0	0	0	1
GABRB2	0	1	0	0	0	0	0	0	1
GABRG1	0	1	0	0	0	0	0	0	1
GAPDHS	0	1	0	0	0	0	0	0	1
GATA3	0	1	0	0	0	0	0	0	1
GATD3A	0	1	0	0	0	0	0	0	1
GBAP1	0	0	0	0	0	0	0	1	1
GCNT1	0	1	0	0	0	0	0	0	1
GDF10	0	1	0	0	0	0	0	0	1
GET3	0	1	0	0	0	0	0	0	1
GFI1	0	0	0	0	0	0	1	0	1
GFRA3	0	1	0	0	0	0	0	0	1
GGCX	0	0	0	0	0	0	0	1	1
GIMAP8	0	0	0	0	0	0	0	1	1
GINS3	0	0	0	0	0	0	0	1	1
GLI1	0	1	0	0	0	0	0	0	1
GLI2	0	0	0	0	0	0	0	1	1
GLUD1P5	0	0	0	0	0	0	0	1	1
GLULP5	0	0	0	0	0	0	0	1	1
GNB1	0	0	0	0	0	0	1	0	1
GNG12-AS1	0	0	0	0	0	0	1	0	1
GNGT1	0	1	0	0	0	0	0	0	1
GNPAT	0	1	0	0	0	0	0	0	1
GOLPH3L	0	0	0	0	0	0	0	1	1
GPR139	0	1	0	0	0	0	0	0	1
GPR26	0	1	0	0	0	0	0	0	1
GPR55	0	1	0	0	0	0	0	0	1
GPX7	0	0	0	0	0	0	1	0	1
GRB2	0	0	0	0	1	0	0	0	1
GRHL1	0	0	0	0	0	0	0	1	1
GRHL3	0	0	0	0	0	0	1	0	1
GRID1	0	1	0	0	0	0	0	0	1
GRID2	0	1	0	0	0	0	0	0	1
GRIN1	0	1	0	0	0	0	0	0	1
GRM8	0	1	0	0	0	0	0	0	1
GRWD1	0	1	0	0	0	0	0	0	1
GSK3B	0	0	0	0	1	0	0	0	1
GSTM1	0	0	0	0	0	0	1	0	1
GSTP1	0	0	0	0	1	0	0	0	1
GUCA2B	0	0	0	0	0	0	1	0	1
GUSB	0	1	0	0	0	0	0	0	1
H3F3AP4	0	0	0	0	0	0	0	1	1
H4C9	0	1	0	0	0	0	0	0	1
HADH	0	1	0	0	0	0	0	0	1
HAPLN1	0	0	0	0	0	0	0	1	1
HDAC1	0	0	0	0	0	0	1	0	1
HEBP2	0	1	0	0	0	0	0	0	1
HECTD3	0	0	0	0	0	0	1	0	1
HEPACAM2	0	1	0	0	0	0	0	0	1
HEPH	0	0	0	0	0	0	0	1	1
HERPUD1	0	0	1	0	0	0	0	0	1
HES2	0	0	0	0	0	0	1	0	1
HHIPL1	0	1	0	0	0	0	0	0	1
HIF1A	0	1	0	0	0	0	0	0	1
HIGD1AP18	0	0	0	0	0	0	0	1	1
HIPK4	0	1	0	0	0	0	0	0	1
HIRA	0	1	0	0	0	0	0	0	1
HIVEP1	0	0	0	0	0	0	0	1	1
HLA-F	0	0	0	0	0	0	0	1	1
HLA-F-AS1	0	0	0	0	0	0	0	1	1
HLF	0	1	0	0	0	0	0	0	1
HMCN1	0	1	0	0	0	0	0	0	1
HMGN1	0	1	0	0	0	0	0	0	1
HMGN2P46	0	0	1	0	0	0	0	0	1
HNF1B	0	0	0	0	0	0	0	1	1
HNRNPA1P36	0	0	0	0	0	0	0	1	1
HNRNPA1P67	0	0	0	0	0	0	0	1	1
HNRNPA2B1	0	0	1	0	0	0	0	0	1
HNRNPD	0	1	0	0	0	0	0	0	1
HNRNPUP1	0	0	0	0	0	0	0	1	1
HOXB13	0	1	0	0	0	0	0	0	1
HOXD12	0	1	0	0	0	0	0	0	1
HPS3	0	1	0	0	0	0	0	0	1
HSD3B1	0	1	0	0	0	0	0	0	1
HSP90AA1	0	0	0	0	1	0	0	0	1
HSP90AB1	0	0	0	0	1	0	0	0	1
HSP90AB7P	0	0	0	0	0	0	0	1	1
HSP90B1	0	0	0	0	1	0	0	0	1
HSPG2	0	0	0	0	0	0	1	0	1
HTR2B	0	1	0	0	0	0	0	0	1
HTR2C	0	1	0	0	0	0	0	0	1
HTR3B	0	0	0	0	0	0	0	1	1
HTR5A	0	1	0	0	0	0	0	0	1
HTT	0	0	0	0	0	0	0	1	1
HYPM	0	0	0	0	0	0	0	1	1
IBTK	0	1	0	0	0	0	0	0	1
ID3	0	0	0	0	0	0	1	0	1
IFI27L2	0	0	0	0	0	0	0	1	1
IFIH1	0	1	0	0	0	0	0	0	1
IFNGR1	0	1	0	0	0	0	0	0	1
IFNLR1	0	0	0	0	0	0	1	0	1
IFT43	0	1	0	0	0	0	0	0	1
IGF1	0	0	0	0	1	0	0	0	1
IGF1R	0	0	0	0	1	0	0	0	1
IGLC1	0	1	0	0	0	0	0	0	1
IGLV3-19	0	1	0	0	0	0	0	0	1
IKBKB	0	0	0	0	1	0	0	0	1
IKBKG	0	0	0	0	1	0	0	0	1
IL1R2	0	0	0	0	1	0	0	0	1
IL33	0	1	0	0	0	0	0	0	1
IL6ST	1	0	0	0	0	0	0	0	1
IMP3P1	0	0	0	0	0	0	0	1	1
IMPG2	0	1	0	0	0	0	0	0	1
ING4	0	1	0	0	0	0	0	0	1
INMT	0	1	0	0	0	0	0	0	1
INS	0	0	0	0	1	0	0	0	1
INSC	0	0	0	0	0	0	0	1	1
INSRR	0	0	0	0	1	0	0	0	1
INTS3	0	1	0	0	0	0	0	0	1
INTS8	0	1	0	0	0	0	0	0	1
IRGQ	0	1	0	0	0	0	0	0	1
IRS2	0	0	0	0	0	0	0	1	1
IRX1	0	0	0	0	0	0	0	1	1
ITGA6	0	0	0	0	0	0	0	1	1
ITGAD	0	1	0	0	0	0	0	0	1
ITGB3BP	0	0	0	0	0	0	1	0	1
ITGB6	0	1	0	0	0	0	0	0	1
ITGB7	0	0	0	0	0	0	0	1	1
ITIH5	0	1	0	0	0	0	0	0	1
ITPRIPL1	0	1	0	0	0	0	0	0	1
ITSN1	1	0	0	0	0	0	0	0	1
ITSN2	1	0	0	0	0	0	0	0	1
JADE2	1	0	0	0	0	0	0	0	1
JAK1	1	0	0	0	0	0	0	0	1
JAZF1	0	0	0	0	0	0	0	1	1
JUN	0	0	0	0	0	0	1	0	1
KAT7	0	1	0	0	0	0	0	0	1
KCND3	0	0	0	0	0	0	0	1	1
KCNF1	0	1	0	0	0	0	0	0	1
KCNH1	0	0	0	0	0	0	0	1	1
KCNJ1	0	1	0	0	0	0	0	0	1
KCNJ4	0	1	0	0	0	0	0	0	1
KCNQ3	0	1	0	0	0	0	0	0	1
KCNQ5	0	1	0	0	0	0	0	0	1
KCNV2	0	1	0	0	0	0	0	0	1
KDM1A	0	0	0	0	0	0	1	0	1
KDM3A	0	1	0	0	0	0	0	0	1
KDM3B	0	0	0	0	0	0	0	1	1
KDR	0	1	0	0	0	0	0	0	1
KEAP1	1	0	0	0	0	0	0	0	1
KIAA0100	0	1	0	0	0	0	0	0	1
KIAA1024	0	0	0	0	0	0	0	1	1
KIAA1211	0	0	0	0	0	0	0	1	1
KIAA1324	0	0	0	0	0	0	0	1	1
KIAA1755	0	1	0	0	0	0	0	0	1
KIF12	0	1	0	0	0	0	0	0	1
KIF13A	0	0	0	0	0	0	0	1	1
KIF16B	0	1	0	0	0	0	0	0	1
KIF1A	0	0	0	0	0	0	0	1	1
KIF1B	0	0	0	0	0	0	1	0	1
KIF2C	0	0	0	0	0	0	1	0	1
KIF5A	0	1	0	0	0	0	0	0	1
KIR2DL3	0	1	0	0	0	0	0	0	1
KIR3DL1	0	1	0	0	0	0	0	0	1
KLF17	0	0	0	0	0	0	1	0	1
KLF8P1	0	0	0	0	0	0	0	1	1
KLHL20	0	1	0	0	0	0	0	0	1
KLK15	0	0	0	0	0	0	0	1	1
KLK2	0	0	1	0	0	0	0	0	1
KMT2A	1	0	0	0	0	0	0	0	1
KMT5A	0	1	0	0	0	0	0	0	1
KNTC1	0	1	0	0	0	0	0	0	1
KPRP	0	1	0	0	0	0	0	0	1
KRT1	0	1	0	0	0	0	0	0	1
KRT33A	0	1	0	0	0	0	0	0	1
KRT78	0	0	0	0	0	0	0	1	1
KRT8	0	0	0	0	0	0	0	1	1
KRT9	0	1	0	0	0	0	0	0	1
L3MBTL3	0	0	0	0	0	0	0	1	1
LAMA5	0	1	0	0	0	0	0	0	1
LAMTOR5	0	0	0	0	0	0	1	0	1
LARP1B	0	1	0	0	0	0	0	0	1
LBH	0	0	0	0	0	0	0	1	1
LCK	0	0	0	0	0	0	1	0	1
LCNL1	0	1	0	0	0	0	0	0	1
LDAH	0	0	0	0	0	0	0	1	1
LEF1	0	0	0	0	1	0	0	0	1
LEFTY1	0	0	0	0	0	0	0	1	1
LIN28A	0	0	0	0	0	0	1	0	1
LINC00029	0	0	0	0	0	0	0	1	1
LINC00211	0	0	0	0	0	0	0	1	1
LINC00284	0	0	0	0	0	0	0	1	1
LINC00381	0	0	0	0	0	0	0	1	1
LINC00421	0	0	0	0	0	0	0	1	1
LINC00506	0	0	0	0	0	0	0	1	1
LINC00709	0	0	0	0	0	0	0	1	1
LINC01029	0	0	0	0	0	0	0	1	1
LINC01056	0	0	0	0	0	0	0	1	1
LINC01146	0	0	0	0	0	0	0	1	1
LINC01153	0	0	0	0	0	0	0	1	1
LINC01163	0	0	0	0	0	0	0	1	1
LINC01247	0	0	0	0	0	0	0	1	1
LMAN1L	0	1	0	0	0	0	0	0	1
LMLN	0	1	0	0	0	0	0	0	1
LMO4	0	0	0	0	0	0	1	0	1
LMO7	0	0	0	0	0	0	0	1	1
LOC100133286	0	1	0	0	0	0	0	0	1
LOC100420587	0	0	0	0	0	0	0	1	1
LOC100505501	0	1	0	0	0	0	0	0	1
LOC101927040	0	0	0	0	0	0	0	1	1
LOC101927066	0	0	0	0	0	0	0	1	1
LOC101927619	0	0	0	0	0	0	0	1	1
LOC101928075	0	0	0	0	0	0	0	1	1
LOC101928174	0	0	0	0	0	0	0	1	1
LOC101929154	0	0	0	0	0	0	0	1	1
LOC101929468	0	0	0	0	0	0	0	1	1
LOC102724596	0	0	0	0	0	0	0	1	1
LOC102724849	0	1	0	0	0	0	0	0	1
LOC106721785	0	1	0	0	0	0	0	0	1
LOC107522029	0	1	0	0	0	0	0	0	1
LOC107963955	0	1	0	0	0	0	0	0	1
LOC108491832	0	1	0	0	0	0	0	0	1
LOC110120932	0	1	0	0	0	0	0	0	1
LOC110121493	0	1	0	0	0	0	0	0	1
LOC111589215	0	1	0	0	0	0	0	0	1
LOC112694770	0	1	0	0	0	0	0	0	1
LOC113839541	0	1	0	0	0	0	0	0	1
LOC338694	0	0	0	0	0	0	0	1	1
LOC63930	0	0	0	0	0	0	0	1	1
LOC728114	0	0	0	0	0	0	0	1	1
LONP2	0	1	0	0	0	0	0	0	1
LPAR3	0	0	0	0	0	0	1	0	1
LRFN2	0	0	0	0	0	0	0	1	1
LRP1	0	1	0	0	0	0	0	0	1
LRP6	0	1	0	0	0	0	0	0	1
LRPAP1	0	1	0	0	0	0	0	0	1
LRRC37A3	0	1	0	0	0	0	0	0	1
LRRC37A5P	0	0	0	0	0	0	0	1	1
LZIC	0	0	0	0	0	0	1	0	1
MAD1L1	0	1	0	0	0	0	0	0	1
MAD2L2	0	0	0	0	0	0	1	0	1
MAGI2	0	1	0	0	0	0	0	0	1
MAMDC2	0	1	0	0	0	0	0	0	1
MAML1	0	1	0	0	0	0	0	0	1
MAMLD1	0	1	0	0	0	0	0	0	1
MAP2K2	0	0	0	0	1	0	0	0	1
MAPK1	0	0	0	0	1	0	0	0	1
MAPK10	0	1	0	0	0	0	0	0	1
MAPK3	0	0	0	0	1	0	0	0	1
MAPT	0	1	0	0	0	0	0	0	1
2008-03-01	0	0	0	0	0	0	0	1	1
MARCKSL1	0	0	0	0	0	0	1	0	1
MATN4	1	0	0	0	0	0	0	0	1
MBD1	1	0	0	0	0	0	0	0	1
MCC	0	1	0	0	0	0	0	0	1
MDM2	0	0	0	0	1	0	0	0	1
MDM4	0	0	0	0	0	0	0	1	1
MDP1	0	1	0	0	0	0	0	0	1
MDS2	0	0	0	0	0	0	1	0	1
MED1	0	1	0	0	0	0	0	0	1
MEG9	0	0	0	0	0	0	0	1	1
MET	1	0	0	0	0	0	0	0	1
MFSD2A	0	0	0	0	0	0	1	0	1
MGA	1	0	0	0	0	0	0	0	1
MIF	0	0	0	0	0	0	0	1	1
MIR101-1	0	0	0	0	0	0	1	0	1
MIR1302-7	0	0	0	0	0	0	0	1	1
MIR137	0	0	0	0	0	0	1	0	1
MIR187	0	1	0	0	0	0	0	0	1
MIR197	0	0	0	0	0	0	1	0	1
MIR200A	0	0	0	0	0	0	1	0	1
MIR200B	0	0	0	0	0	0	1	0	1
MIR30C1	0	0	0	0	0	0	1	0	1
MIR3164	0	0	0	0	0	0	0	1	1
MIR34A	0	0	0	0	0	0	1	0	1
MIR3605	0	0	0	0	0	0	0	1	1
MIR365A	0	0	0	0	0	0	0	1	1
MIR4268	0	1	0	0	0	0	0	0	1
MIR429	0	0	0	0	0	0	1	0	1
MIR4297	0	0	0	0	0	0	0	1	1
MIR4319	0	0	0	0	0	0	0	1	1
MIR4686	0	0	0	0	0	0	0	1	1
MIR4752	0	0	0	0	0	0	0	1	1
MIR551A	0	0	0	0	0	0	1	0	1
MIR6724-2	0	1	0	0	0	0	0	0	1
MIR6808	0	0	0	0	0	0	0	1	1
MIR6870	0	0	0	0	0	0	0	1	1
MIR8056	0	0	0	0	0	0	0	1	1
MIR99AHG	0	0	0	0	0	0	0	1	1
MLH1	0	1	0	0	0	0	0	0	1
MLH3	0	1	0	0	0	0	0	0	1
MLPH	0	0	0	0	0	0	0	1	1
MMADHC	0	0	0	0	0	0	0	1	1
MMP23A	0	0	0	0	0	0	1	0	1
MMP3	0	0	0	0	1	0	0	0	1
MMP7	0	0	0	0	0	0	0	1	1
MMP9	0	0	0	0	1	0	0	0	1
MOB3B	0	0	0	0	0	0	0	1	1
MPL	0	0	0	0	0	0	1	0	1
MRE11	0	1	0	0	0	0	0	0	1
MRE11A	1	0	0	0	0	0	0	0	1
MROH7-TTC4	0	0	0	0	0	0	0	1	1
MRPL46	0	1	0	0	0	0	0	0	1
MS4A5	0	0	0	0	0	0	0	1	1
MSH2	0	1	0	0	0	0	0	0	1
MSH6	0	1	0	0	0	0	0	0	1
MSR1	0	1	0	0	0	0	0	0	1
MT-CYB	0	1	0	0	0	0	0	0	1
MT-ND1	0	1	0	0	0	0	0	0	1
MT-TE	0	1	0	0	0	0	0	0	1
MT-TT	0	1	0	0	0	0	0	0	1
MTBP	0	1	0	0	0	0	0	0	1
MTND1P36	0	0	0	0	0	0	0	1	1
MTX1	0	0	0	0	0	0	0	1	1
MUC17	0	1	0	0	0	0	0	0	1
MUC6	0	1	0	0	0	0	0	0	1
MX1	0	1	0	0	0	0	0	0	1
MXI1	0	1	0	0	0	0	0	0	1
MXRA5	0	1	0	0	0	0	0	0	1
MYBBP1A	1	0	0	0	0	0	0	0	1
MYCBP2	0	1	0	0	0	0	0	0	1
MYCL	0	0	0	0	0	0	1	0	1
MYH3	0	1	0	0	0	0	0	0	1
MYH8	0	1	0	0	0	0	0	0	1
MYLK	0	1	0	0	0	0	0	0	1
MYO16	0	1	0	0	0	0	0	0	1
MYO18A	0	1	0	0	0	0	0	0	1
MYO1A	0	1	0	0	0	0	0	0	1
MYO6	0	0	0	0	0	0	0	1	1
MYOT	0	1	0	0	0	0	0	0	1
MYRF	0	1	0	0	0	0	0	0	1
MYSM1	0	0	0	0	0	0	1	0	1
NAA11	0	1	0	0	0	0	0	0	1
NAALADL2	0	0	0	0	0	0	0	1	1
NAPB	0	1	0	0	0	0	0	0	1
NAT1	0	1	0	0	0	0	0	0	1
NAT2	0	0	0	0	0	0	0	1	1
NBL1	0	0	0	0	0	0	1	0	1
NBN	0	1	0	0	0	0	0	0	1
NBR2	0	1	0	0	0	0	0	0	1
NCOR2	0	0	1	0	0	0	0	0	1
NCR3LG1	0	1	0	0	0	0	0	0	1
NDRG1	0	0	1	0	0	0	0	0	1
NDST2	1	0	0	0	0	0	0	0	1
NDUFB9	0	1	0	0	0	0	0	0	1
NEB	0	1	0	0	0	0	0	0	1
NEBL	0	0	0	0	0	0	0	1	1
NECAP2	0	1	0	0	0	0	0	0	1
NEDD9	0	0	0	0	0	0	0	1	1
NEK10	0	0	0	0	0	0	0	1	1
NEK9	0	1	0	0	0	0	0	0	1
NELL1	0	1	0	0	0	0	0	0	1
NEMF	0	1	0	0	0	0	0	0	1
NETO2	0	1	0	0	0	0	0	0	1
NF1	0	1	0	0	0	0	0	0	1
NFKB1	0	0	0	0	1	0	0	0	1
NFKBIA	0	0	0	0	1	0	0	0	1
NHS	0	1	0	0	0	0	0	0	1
NKX3-1	0	0	0	0	1	0	0	0	1
NLGN3	0	0	0	0	0	0	0	1	1
NLRP1	0	1	0	0	0	0	0	0	1
NLRP7	0	1	0	0	0	0	0	0	1
NMD3	0	1	0	0	0	0	0	0	1
NMNAT1P3	0	0	0	0	0	0	0	1	1
NOBOX	0	1	0	0	0	0	0	0	1
NOC2L	0	0	0	0	0	0	1	0	1
NOL10	0	0	0	0	0	0	0	1	1
NOTCH3	0	1	0	0	0	0	0	0	1
NOTCH4	0	0	0	0	0	0	0	1	1
NOX3	1	0	0	0	0	0	0	0	1
NPIPA3	0	1	0	0	0	0	0	0	1
NR0B2	0	0	0	0	0	0	1	0	1
NR3C1	0	1	0	0	0	0	0	0	1
NR5A1	0	1	0	0	0	0	0	0	1
NRAS	0	0	0	0	1	0	0	0	1
NRD1	0	0	0	0	0	0	0	1	1
NTN4	0	1	0	0	0	0	0	0	1
NUDT11	0	0	0	0	0	0	0	1	1
NUMBL	0	0	0	0	0	0	0	1	1
NUP155	0	1	0	0	0	0	0	0	1
NUTM2G	0	1	0	0	0	0	0	0	1
NWD1	0	1	0	0	0	0	0	0	1
NYAP2	0	0	0	0	0	0	0	1	1
OIT3	0	1	0	0	0	0	0	0	1
OLA1	0	1	0	0	0	0	0	0	1
OLFML3	0	1	0	0	0	0	0	0	1
OPCML	0	0	0	0	0	0	0	1	1
OR11A1	0	1	0	0	0	0	0	0	1
OR12D2	0	1	0	0	0	0	0	0	1
OR13C8	0	1	0	0	0	0	0	0	1
OR14A16	0	1	0	0	0	0	0	0	1
OR1S2	0	1	0	0	0	0	0	0	1
OR2L2	0	1	0	0	0	0	0	0	1
OR2T1	0	1	0	0	0	0	0	0	1
OR2Z1	0	1	0	0	0	0	0	0	1
OR4C12	0	1	0	0	0	0	0	0	1
OR52W1	0	1	0	0	0	0	0	0	1
OR5AC2	0	1	0	0	0	0	0	0	1
OR5L1	0	1	0	0	0	0	0	0	1
OR6K2	0	1	0	0	0	0	0	0	1
OR7E108P	0	0	0	0	0	0	0	1	1
OR8K3	0	1	0	0	0	0	0	0	1
OSCP1	0	0	0	0	0	0	1	0	1
OSGIN2	0	1	0	0	0	0	0	0	1
OSMR-AS1	0	0	0	0	0	0	0	1	1
OTOL1	0	0	0	0	0	0	0	1	1
OTX1	0	0	0	0	0	0	0	1	1
OXA1L	0	1	0	0	0	0	0	0	1
P3H1	0	0	0	0	0	0	1	0	1
PADI1	0	0	0	0	0	0	1	0	1
PADI4	0	0	0	0	0	0	1	0	1
PAK4	0	1	0	0	0	0	0	0	1
PALMD	0	0	0	0	0	0	1	0	1
PARD3	0	1	0	0	0	0	0	0	1
PARK7	0	0	0	0	0	0	1	0	1
PAX6	1	0	0	0	0	0	0	0	1
PAX7	0	0	0	0	0	0	1	0	1
PCA3	0	1	0	0	0	0	0	0	1
PCAT1	0	0	0	0	0	0	0	1	1
PCAT19	0	0	0	0	0	0	0	1	1
PCAT4	0	1	0	0	0	0	0	0	1
PCBP3	0	1	0	0	0	0	0	0	1
PCDHA9	0	1	0	0	0	0	0	0	1
PCDHB1	0	1	0	0	0	0	0	0	1
PCNX1	0	1	0	0	0	0	0	0	1
PCSK9	0	0	0	0	0	0	1	0	1
PDE1C	0	1	0	0	0	0	0	0	1
PDE3A	0	1	0	0	0	0	0	0	1
PDE4A	0	0	0	0	0	0	0	1	1
PDE6B	0	1	0	0	0	0	0	0	1
PDE7B	0	1	0	0	0	0	0	0	1
PDGFA	0	0	0	0	1	0	0	0	1
PDGFB	0	0	0	0	1	0	0	0	1
PDGFC	0	0	0	0	1	0	0	0	1
PDGFD	0	0	0	0	1	0	0	0	1
PDIK1L	0	0	0	0	0	0	1	0	1
PDK4	0	1	0	0	0	0	0	0	1
PDLIM5	0	0	0	0	0	0	0	1	1
PDP2	0	1	0	0	0	0	0	0	1
PDPK1	0	0	0	0	1	0	0	0	1
PDS5A	1	0	0	0	0	0	0	0	1
PDZK1IP1	0	0	0	0	0	0	1	0	1
PES1P1	0	0	0	0	0	0	0	1	1
PEX14	0	0	0	0	0	0	0	1	1
PGBD3P2	0	0	0	0	0	0	0	1	1
PGM5	0	1	0	0	0	0	0	0	1
PGPEP1	0	1	0	0	0	0	0	0	1
PHF2	0	1	0	0	0	0	0	0	1
PHLPP2	0	0	0	0	0	0	0	1	1
PIGH	0	1	0	0	0	0	0	0	1
PIK3CG	0	1	0	0	0	0	0	0	1
PINK1	0	0	0	0	0	0	1	0	1
PIP4K2A	0	0	0	0	0	0	0	1	1
PITX2	0	1	0	0	0	0	0	0	1
PKD1L3	0	0	0	0	0	0	0	1	1
PKD2L1	0	1	0	0	0	0	0	0	1
PLA2G2A	0	0	0	0	0	0	1	0	1
PLA2G2F	0	0	0	0	0	0	1	0	1
PLAG1	0	1	0	0	0	0	0	0	1
PLAT	0	0	0	0	1	0	0	0	1
PLAU	0	0	0	0	1	0	0	0	1
PLB1	0	1	0	0	0	0	0	0	1
PLCB4	0	1	0	0	0	0	0	0	1
PLEKHA4	0	1	0	0	0	0	0	0	1
PLEKHA7	0	0	0	0	0	0	0	1	1
PLEKHG1	0	1	0	0	0	0	0	0	1
PLEKHG4B	0	1	0	0	0	0	0	0	1
PLK3	0	0	0	0	0	0	1	0	1
PMS2	0	1	0	0	0	0	0	0	1
PNPLA10P	0	0	0	0	0	0	0	1	1
PODN	0	1	0	0	0	0	0	0	1
POLE	0	1	0	0	0	0	0	0	1
POLK	0	1	0	0	0	0	0	0	1
POLN	0	1	0	0	0	0	0	0	1
POLR2K	0	1	0	0	0	0	0	0	1
POM121L3P	0	0	0	0	0	0	0	1	1
POU5F1B	0	1	0	0	0	0	0	0	1
PPATP1	0	0	0	0	0	0	0	1	1
PPFIBP2	0	0	0	0	0	0	0	1	1
PPIE	0	0	0	0	0	0	1	0	1
PPIP5K2	0	1	0	0	0	0	0	0	1
PPL	1	0	0	0	0	0	0	0	1
PPP1R3C	0	1	0	0	0	0	0	0	1
PPP2CA	0	1	0	0	0	0	0	0	1
PPP2R1A	0	1	0	0	0	0	0	0	1
PPP2R5C	0	1	0	0	0	0	0	0	1
PPP6R2	0	1	0	0	0	0	0	0	1
PPRC1	0	1	0	0	0	0	0	0	1
PRAC1	0	0	0	1	0	0	0	0	1
PRAC2	0	0	0	1	0	0	0	0	1
PRC1	0	1	0	0	0	0	0	0	1
PRDM16	0	0	0	0	0	0	1	0	1
PRDM2	0	0	0	0	0	0	1	0	1
PRDX1	0	0	0	0	0	0	1	0	1
PREX2	0	1	0	0	0	0	0	0	1
PRH1	0	1	0	0	0	0	0	0	1
PRKCI	0	0	0	0	0	0	0	1	1
PRKD1	0	1	0	0	0	0	0	0	1
PRKRIRP2	0	0	0	0	0	0	0	1	1
PROK1	0	0	0	0	0	0	1	0	1
PRPH2	0	1	0	0	0	0	0	0	1
PRSS1	0	1	0	0	0	0	0	0	1
PRSS22	0	1	0	0	0	0	0	0	1
PSMC1	0	1	0	0	0	0	0	0	1
PTCH2	0	0	0	0	0	0	1	0	1
PTCHD1-AS	0	0	0	0	0	0	0	1	1
PTGFRN	0	0	0	0	0	0	0	1	1
PTP4A2	0	0	0	0	0	0	1	0	1
PTPN21	0	1	0	0	0	0	0	0	1
PTPN3	0	1	0	0	0	0	0	0	1
PTPRD	0	1	0	0	0	0	0	0	1
PTPRF	0	0	0	0	0	0	1	0	1
PTPRM	0	0	0	0	0	0	0	1	1
PTPRN2	0	1	0	0	0	0	0	0	1
PUM1	0	0	0	0	0	0	1	0	1
PYCR3	0	1	0	0	0	0	0	0	1
RAB11FIP4	0	1	0	0	0	0	0	0	1
RABIF	0	1	0	0	0	0	0	0	1
RAC2	0	1	0	0	0	0	0	0	1
RAD23B	0	0	0	0	0	0	0	1	1
RAD50	0	1	0	0	0	0	0	0	1
RAD51	0	1	0	0	0	0	0	0	1
RAD51C	0	1	0	0	0	0	0	0	1
RAD51D	0	1	0	0	0	0	0	0	1
RAD51L3-RFFL	0	1	0	0	0	0	0	0	1
RAD54L	0	0	0	0	0	0	1	0	1
RAG1	1	0	0	0	0	0	0	0	1
RALY	0	0	0	0	0	0	0	1	1
RAPGEFL1	0	1	0	0	0	0	0	0	1
RAPH1	0	1	0	0	0	0	0	0	1
RASA1	0	0	0	0	0	0	0	1	1
RASAL2	0	1	0	0	0	0	0	0	1
RASGEF1A	0	0	0	0	0	0	0	1	1
RBAK	0	1	0	0	0	0	0	0	1
RBBP8NL	0	0	0	0	0	0	0	1	1
RBM15	0	0	0	0	0	0	1	0	1
RBMS3	0	0	0	0	0	0	0	1	1
RCC2	0	1	0	0	0	0	0	0	1
RECQL	0	1	0	0	0	0	0	0	1
RECQL4	0	1	0	0	0	0	0	0	1
RELA	0	0	0	0	1	0	0	0	1
RERGL	0	1	0	0	0	0	0	0	1
RET	0	1	0	0	0	0	0	0	1
REV3L	0	1	0	0	0	0	0	0	1
RFX6	0	0	0	0	0	0	0	1	1
RGS17	0	0	0	0	0	0	0	1	1
RHOBTB2	0	1	0	0	0	0	0	0	1
RINT1	0	1	0	0	0	0	0	0	1
RIPOR3	0	1	0	0	0	0	0	0	1
RLF	0	0	0	0	0	0	1	0	1
RLIM	0	1	0	0	0	0	0	0	1
RMDN2	0	0	0	0	0	0	0	1	1
RMST	0	0	0	0	0	0	0	1	1
RNA5SP144	0	0	0	0	0	0	0	1	1
RNA5SP208	0	0	0	0	0	0	0	1	1
RNA5SP325	0	0	0	0	0	0	0	1	1
RNASE9	0	0	0	0	0	0	0	1	1
RND2	0	1	0	0	0	0	0	0	1
RNF11	0	0	0	0	0	0	1	0	1
RNF220	0	0	0	0	0	0	1	0	1
RNF31	1	0	0	0	0	0	0	0	1
RNU1-4	0	0	0	0	0	0	1	0	1
RNU6-66P	0	0	0	0	0	0	0	1	1
ROBO2	0	0	0	0	0	0	0	1	1
ROBO4	0	0	0	0	0	0	0	1	1
ROR1	0	0	0	0	0	0	1	0	1
RPL10L	0	1	0	0	0	0	0	0	1
RPL11	0	0	0	0	0	0	1	0	1
RPL15P22	0	0	0	0	0	0	0	1	1
RPL17P25	0	0	0	0	0	0	0	1	1
RPL17P6	0	0	0	0	0	0	0	1	1
RPL21P43	0	0	0	0	0	0	0	1	1
RPL23AP54	0	0	0	0	0	0	0	1	1
RPL23AP61	0	0	0	0	0	0	0	1	1
RPL23P5	0	0	0	0	0	0	0	1	1
RPL26P19	0	0	0	0	0	0	0	1	1
RPL28P3	0	0	0	0	0	0	0	1	1
RPL31P55	0	0	0	0	0	0	0	1	1
RPL35	0	1	0	0	0	0	0	0	1
RPL36AP25	0	0	0	0	0	0	0	1	1
RPL5	0	0	0	0	0	0	1	0	1
RPP40P1	0	0	0	0	0	0	0	1	1
RPRD2	1	0	0	0	0	0	0	0	1
RPS23P5	0	0	0	0	0	0	0	1	1
RPS25P10	0	0	0	0	0	0	0	1	1
RPS26P30	0	0	0	0	0	0	0	1	1
RPS26P51	0	0	0	0	0	0	0	1	1
RPS2P1	0	0	0	0	0	0	0	1	1
RPS2P38	0	0	0	0	0	0	0	1	1
RPS6KC1	0	1	0	0	0	0	0	0	1
RPS8	0	0	0	0	0	0	1	0	1
RPUSD1	0	1	0	0	0	0	0	0	1
RRAGC	0	0	0	0	0	0	1	0	1
RSPO1	0	0	0	0	0	0	1	0	1
RUBCNL	0	1	0	0	0	0	0	0	1
RUNDC1	0	1	0	0	0	0	0	0	1
RUNX3	0	0	0	0	0	0	1	0	1
RWDD3	0	0	0	0	0	0	1	0	1
S100A3	0	1	0	0	0	0	0	0	1
S100PBP	0	0	0	0	0	0	1	0	1
SAFB2	0	1	0	0	0	0	0	0	1
SALL3	0	0	0	0	0	0	0	1	1
SALL4	0	0	1	0	0	0	0	0	1
SAMD9	1	0	0	0	0	0	0	0	1
SBNO1	0	1	0	0	0	0	0	0	1
SCNN1A	0	1	0	0	0	0	0	0	1
SCRN1	0	1	0	0	0	0	0	0	1
SCUBE3	0	1	0	0	0	0	0	0	1
SDC3	0	0	0	0	0	0	1	0	1
SDHA	0	1	0	0	0	0	0	0	1
SDHB	0	0	0	0	0	0	1	0	1
SDK1	0	1	0	0	0	0	0	0	1
SELENOF	0	0	0	0	0	0	1	0	1
SELENON	0	0	0	0	0	0	1	0	1
SEPT2P1	0	0	0	0	0	0	0	1	1
SERINC2	0	0	0	0	0	0	1	0	1
SERPINB13	0	1	0	0	0	0	0	0	1
SERPINB4	0	1	0	0	0	0	0	0	1
SESN2	0	0	0	0	0	0	1	0	1
SETD2	1	0	0	0	0	0	0	0	1
SETDB1	1	0	0	0	0	0	0	0	1
SETP8	0	0	0	0	0	0	0	1	1
SEZ6L	0	1	0	0	0	0	0	0	1
SF3B1	1	0	0	0	0	0	0	0	1
SF3B3	0	1	0	0	0	0	0	0	1
SFN	0	0	0	0	0	0	1	0	1
SGCD	0	0	0	0	0	0	0	1	1
SGCZ	0	0	0	0	0	0	0	1	1
SGK3	0	1	0	0	0	0	0	0	1
SGSM2	0	1	0	0	0	0	0	0	1
SH2B3	0	0	0	0	0	0	0	1	1
SH3BGRL3	0	0	0	0	0	0	1	0	1
SHCBP1L	0	1	0	0	0	0	0	0	1
SHROOM2	0	0	0	0	0	0	0	1	1
SI	0	1	0	0	0	0	0	0	1
SIDT1	0	0	0	0	0	0	0	1	1
SIGLEC15	0	0	0	0	0	0	0	1	1
SIGLEC6	0	1	0	0	0	0	0	0	1
SIX1	0	0	0	0	0	0	0	1	1
SLC10A2	0	0	0	0	0	0	0	1	1
SLC13A3	0	1	0	0	0	0	0	0	1
SLC16A2	0	1	0	0	0	0	0	0	1
SLC16A4	0	0	0	0	0	0	1	0	1
SLC22A1	0	0	0	0	0	0	0	1	1
SLC22A3	0	0	0	0	0	0	0	1	1
SLC23A1	0	1	0	0	0	0	0	0	1
SLC25A2	0	1	0	0	0	0	0	0	1
SLC25A22	0	1	0	0	0	0	0	0	1
SLC25A32	0	1	0	0	0	0	0	0	1
SLC25A33	0	0	0	0	0	0	1	0	1
SLC25A47	0	1	0	0	0	0	0	0	1
SLC2A1	0	0	0	0	0	0	1	0	1
SLC2A4RG	0	1	0	0	0	0	0	0	1
SLC2A7	0	0	0	0	0	0	1	0	1
SLC30A2	0	1	0	0	0	0	0	0	1
SLC30A7	0	0	0	0	0	0	1	0	1
SLC34A1	0	1	0	0	0	0	0	0	1
SLC35C1	0	1	0	0	0	0	0	0	1
SLC35G1	0	1	0	0	0	0	0	0	1
SLC38A4	0	0	0	0	0	0	0	1	1
SLC41A1	0	0	0	0	0	0	0	1	1
SLC43A1	0	0	0	1	0	0	0	0	1
SLC46A3	0	1	0	0	0	0	0	0	1
SLC4A2	1	0	0	0	0	0	0	0	1
SLC5A2	0	1	0	0	0	0	0	0	1
SLC5A7	0	1	0	0	0	0	0	0	1
SLC6A9	0	1	0	0	0	0	0	0	1
SLC8A1	0	0	0	0	0	0	0	1	1
SLC8A1-AS1	0	0	0	0	0	0	0	1	1
SLC8A3	0	1	0	0	0	0	0	0	1
SLC9C2	0	0	0	0	0	0	0	1	1
SMAD4	0	1	0	0	0	0	0	0	1
SMARCA1	1	0	0	0	0	0	0	0	1
SMARCA4	0	1	0	0	0	0	0	0	1
SMARCAD1	1	0	0	0	0	0	0	0	1
SMARCC2	0	1	0	0	0	0	0	0	1
SMCHD1	0	0	0	0	0	0	0	1	1
SMIM1	0	0	0	0	0	0	1	0	1
SMIM20	0	0	0	0	0	0	0	1	1
SMUG1	0	1	0	0	0	0	0	0	1
SMYD3	0	0	0	0	0	0	0	1	1
SNIP1	0	0	0	0	0	0	1	0	1
SNUPN	0	0	0	0	0	0	0	1	1
SOD1	0	1	0	0	0	0	0	0	1
SORBS1	0	1	0	0	0	0	0	0	1
SORCS1	0	1	0	0	0	0	0	0	1
SOS1	0	0	0	0	1	0	0	0	1
SOS2	0	0	0	0	1	0	0	0	1
SOX8	0	1	0	0	0	0	0	0	1
SOX9	0	1	0	0	0	0	0	0	1
SPAST	0	1	0	0	0	0	0	0	1
SPATA16	0	0	0	0	0	0	0	1	1
SPECC1L	0	1	0	0	0	0	0	0	1
SPHKAP	0	0	0	0	0	0	0	1	1
SPINT1	0	0	0	0	1	0	0	0	1
SQRDL	0	0	0	0	0	0	0	1	1
SRRM1P1	0	0	0	0	0	0	0	1	1
SSBP2	0	1	0	0	0	0	0	0	1
SSU72	0	0	0	0	0	0	1	0	1
ST6GALNAC5	0	0	0	0	0	0	1	0	1
ST8SIA6	0	1	0	0	0	0	0	0	1
STAB2	1	0	0	0	0	0	0	0	1
STEAP2	0	0	0	1	0	0	0	0	1
STK11	0	1	0	0	0	0	0	0	1
STK32A	0	1	0	0	0	0	0	0	1
STMN1	0	0	0	0	0	0	1	0	1
STRIP1	0	0	0	0	0	0	1	0	1
STX18-AS1	0	0	0	0	0	0	0	1	1
STX8	0	1	0	0	0	0	0	0	1
STXBP1	0	1	0	0	0	0	0	0	1
SUCLG2	0	0	0	0	0	0	0	1	1
SUFU	0	1	0	0	0	0	0	0	1
SUGCT	0	0	0	0	0	0	0	1	1
SV2B	0	1	0	0	0	0	0	0	1
SYCP2	0	1	0	0	0	0	0	0	1
SYNGR1	0	1	0	0	0	0	0	0	1
SYT7	0	0	0	1	0	0	0	0	1
SYTL1	0	0	0	0	0	0	1	0	1
TACSTD2	0	0	0	0	0	0	1	0	1
TAF1L	1	0	0	0	0	0	0	0	1
TAL1	0	0	0	0	0	0	1	0	1
TANC1	0	0	0	0	0	0	0	1	1
TAOK3	0	1	0	0	0	0	0	0	1
TAP1	1	0	0	0	0	0	0	0	1
TBC1D2	1	0	0	0	0	0	0	0	1
TBC1D3	0	0	0	1	0	0	0	0	1
TBC1D3A	0	0	0	1	0	0	0	0	1
TBC1D3D	0	0	0	1	0	0	0	0	1
TBX1	0	0	0	0	0	0	0	1	1
TCF7	0	0	0	0	1	0	0	0	1
TCF7L1	0	0	0	0	1	0	0	0	1
TCF7L2	0	0	0	0	1	0	0	0	1
TDRD15	0	0	0	0	0	0	0	1	1
TECRP1	0	0	0	0	0	0	0	1	1
TENT5B	0	0	0	0	0	0	1	0	1
TERT	0	0	0	0	0	0	0	1	1
TESK2	0	0	0	0	0	0	1	0	1
TET2	0	1	0	0	0	0	0	0	1
TEX11	0	0	0	0	0	0	0	1	1
TEX14	0	1	0	0	0	0	0	0	1
TF	0	1	0	0	0	0	0	0	1
TFAP2E	0	0	0	0	0	0	1	0	1
TG	0	1	0	0	0	0	0	0	1
TGFA	0	0	0	0	1	0	0	0	1
THADA	0	0	0	0	0	0	0	1	1
THBS3	0	1	0	0	0	0	0	0	1
THEMIS2	0	0	0	0	0	0	1	0	1
TLR4	0	1	0	0	0	0	0	0	1
TMCO5A	0	1	0	0	0	0	0	0	1
TMEM128	0	1	0	0	0	0	0	0	1
TMEM178A	0	0	0	0	0	0	0	1	1
TMEM183A	0	1	0	0	0	0	0	0	1
TMEM215	0	1	0	0	0	0	0	0	1
TMEM230	0	1	0	0	0	0	0	0	1
TMEM240	0	0	0	0	0	0	1	0	1
TMEM261	0	0	0	0	0	0	0	1	1
TMEM74	0	1	0	0	0	0	0	0	1
TMEM94	0	1	0	0	0	0	0	0	1
TMTC2	0	0	0	0	0	0	0	1	1
TNC	0	0	0	0	0	0	0	1	1
TNFAIP3	0	1	0	0	0	0	0	0	1
TNFRSF25	0	0	0	0	0	0	1	0	1
TNFRSF9	0	0	0	0	0	0	1	0	1
TNNT2	0	1	0	0	0	0	0	0	1
TNRC6B	0	0	0	0	0	0	0	1	1
TNS3	0	0	0	0	0	0	0	1	1
TOE1	0	0	0	0	0	0	1	0	1
TOPORS	0	1	0	0	0	0	0	0	1
TP63	0	1	0	0	0	0	0	0	1
TP73	0	0	0	0	0	0	1	0	1
TPBG	0	0	0	0	0	0	0	1	1
TPD52	0	0	0	0	0	0	0	1	1
TRAM1L1	0	0	0	0	0	0	0	1	1
TRD-GTC2-6	0	0	0	0	0	0	0	1	1
TRIM28	0	1	0	0	0	0	0	0	1
TRIM34	0	1	0	0	0	0	0	0	1
TRIM62	0	0	0	0	0	0	1	0	1
TRIM8	0	0	0	0	0	0	0	1	1
TRIML1	0	1	0	0	0	0	0	0	1
TRIP12	0	1	0	0	0	0	0	0	1
TRIT1	0	0	0	0	0	0	1	0	1
TRMO	0	1	0	0	0	0	0	0	1
TRPC1	0	1	0	0	0	0	0	0	1
TRPC4	0	1	0	0	0	0	0	0	1
TRPC7	0	0	0	0	0	0	0	1	1
TRPM3	0	1	0	0	0	0	0	0	1
TRPM4	1	0	0	0	0	0	0	0	1
TRRAP	0	1	0	0	0	0	0	0	1
TSC1	0	1	0	0	0	0	0	0	1
TSEN2	0	0	0	0	0	0	0	1	1
TSG101	0	1	0	0	0	0	0	0	1
TSHZ3	0	1	0	0	0	0	0	0	1
TSN	0	0	0	0	0	0	0	1	1
TSNAXIP1	0	1	0	0	0	0	0	0	1
TSPAN1	0	0	0	0	0	0	1	0	1
TSPAN5	0	1	0	0	0	0	0	0	1
TTC37	0	1	0	0	0	0	0	0	1
TTC39C-AS1	0	1	0	0	0	0	0	0	1
TTC7A	0	0	0	0	0	0	0	1	1
TTC9B	0	1	0	0	0	0	0	0	1
TUBA1C	0	0	0	0	0	0	0	1	1
TUBB3	0	1	0	0	0	0	0	0	1
U2AF1	1	0	0	0	0	0	0	0	1
UBE3A	0	0	0	0	0	0	0	1	1
UBIAD1	0	0	0	0	0	0	1	0	1
UBR4	0	0	0	0	0	0	1	0	1
ULK2	0	1	0	0	0	0	0	0	1
UMODL1	0	1	0	0	0	0	0	0	1
UNC13D	1	0	0	0	0	0	0	0	1
UNC79	0	1	0	0	0	0	0	0	1
UPF2	0	0	0	0	0	0	0	1	1
UQCRH	0	0	0	0	0	0	1	0	1
URB2	0	1	0	0	0	0	0	0	1
USF2	0	1	0	0	0	0	0	0	1
USP31	0	1	0	0	0	0	0	0	1
USP48	0	1	0	0	0	0	0	0	1
USP7	1	0	0	0	0	0	0	0	1
UVRAG	0	1	0	0	0	0	0	0	1
VAC14	0	0	0	0	0	0	0	1	1
VAMP8	0	0	0	0	0	0	0	1	1
VCAM1	0	0	0	0	0	0	1	0	1
VCAN	0	1	0	0	0	0	0	0	1
VKORC1L1	0	1	0	0	0	0	0	0	1
VNN2	0	1	0	0	0	0	0	0	1
VPS53	0	0	0	0	0	0	0	1	1
VTI1A	0	0	0	0	0	0	0	1	1
VWDE	0	0	0	0	0	0	0	1	1
WASF3	1	0	0	0	0	0	0	0	1
WDFY3	0	1	0	0	0	0	0	0	1
WDR49	0	1	0	0	0	0	0	0	1
WNT4	0	0	0	0	0	0	1	0	1
WRAP53	0	1	0	0	0	0	0	0	1
WRAP73	0	0	0	0	0	0	1	0	1
WRN	0	1	0	0	0	0	0	0	1
WWC3	0	1	0	0	0	0	0	0	1
XAGE3	0	0	0	0	0	0	0	1	1
XBP1	0	1	0	0	0	0	0	0	1
XKR9	0	0	0	0	0	0	0	1	1
XRCC2	0	1	0	0	0	0	0	0	1
YBX1	0	0	0	0	0	0	1	0	1
YTHDC2	0	1	0	0	0	0	0	0	1
YTHDF2	0	0	0	0	0	0	1	0	1
YWHAZP5	0	0	0	0	0	0	0	1	1
YY1AP1	0	1	0	0	0	0	0	0	1
ZBTB38	0	0	0	0	0	0	0	1	1
ZBTB8A	0	0	0	0	0	0	1	0	1
ZC3H12A	0	0	0	0	0	0	1	0	1
ZC4H2	0	0	0	0	0	0	0	1	1
ZDHHC8	0	1	0	0	0	0	0	0	1
ZEB1	0	0	0	0	1	0	0	0	1
ZFAND5	0	1	0	0	0	0	0	0	1
ZGPAT	0	0	0	0	0	0	0	1	1
ZKSCAN1	0	1	0	0	0	0	0	0	1
ZMAT3	0	1	0	0	0	0	0	0	1
ZNF100	0	1	0	0	0	0	0	0	1
ZNF136	0	1	0	0	0	0	0	0	1
ZNF184	0	1	0	0	0	0	0	0	1
ZNF224	0	1	0	0	0	0	0	0	1
ZNF280B	0	0	0	0	0	0	0	1	1
ZNF287	0	1	0	0	0	0	0	0	1
ZNF292	1	0	0	0	0	0	0	0	1
ZNF304	0	1	0	0	0	0	0	0	1
ZNF419	0	1	0	0	0	0	0	0	1
ZNF431	0	1	0	0	0	0	0	0	1
ZNF479	0	0	1	0	0	0	0	0	1
ZNF48	0	1	0	0	0	0	0	0	1
ZNF534	0	1	0	0	0	0	0	0	1
ZNF560	0	1	0	0	0	0	0	0	1
ZNF652	0	0	0	0	0	0	0	1	1
ZNF717	0	1	0	0	0	0	0	0	1
ZNF772	0	1	0	0	0	0	0	0	1
ZNF776	0	1	0	0	0	0	0	0	1
ZP4	0	1	0	0	0	0	0	0	1
ZSCAN2	0	1	0	0	0	0	0	0	1
