## Supplemental Table S4 for "2-kupl: mapping-free variant detection from DNA-seq data of matched samples"

### Sheet: README
Table S4 True positive variants in the bacterial WGS data
All these variants were identified in phage-tolerant variants according to their comparison with the reference PAO1Or and confirmed by PCR amplification and sanger sequencing.
Latino L, Midoux C, Hauck Y, Vergnaud G, Pourcel C. Pseudolysogeny and sequential mutations build multiresistance to virulent bacteriophages in pseudomonas aeruginosa. Microbiol (United Kingdom). 2016.

### Sheet: Table S4
PAO1 variant	variation	DP:AD:AF(case)	DP:AD:AF(control)
PAO1_01	A(7)→A(8)	69:48,21:0.696	218:0,218:0.0
PAO1_04	G(6)→G(5)	106:94,12:0.887	218:0,218:0.0
	G→A	113:77,36:0.681	224:0,224:0.0
PAO1_07	G(6)→G(5)	45:34,11:0.756	221:0,221:0.0
PAO1_14	A(7)→A(8)	179:128,51:0.715	218:0,218:0.0
PAO1_15	G(9)→G(8)	194:157,37:0.809	157:1,156:0.006
PAO1_18	C→A	221:168,53:0.76	258:0,258:0.0
PAO1_19	G→C	104:75,29:0.721	249:0,249:0.0
PAO1_21	A(7)→A(8)	118:83,35:0.703	218:0,218:0.0
PAO1_03	C(5)→C(6)	231:167,64:0.723	215:0,215:0.0
PAO1_06	T(4)→T(3)	191:134,57:0.702	185:0,185:0.0
PAO1_10	A→C	170:146,24:0.859	247:0,247:0.0
PAO1_13	T→C	207:146,61:0.705	230:0,230:0.0
PAO1_26	19 bp	149:74,75:0.497	238:0,238:0.0
PAO1_24	A(7)→A(8)	74:22,52:0.297	208:0,208:0.0
	G→C	89:64,25:0.719	206:0,206:0.0
PAO1_30	NA	NA	NA
PAO1_32	NA	NA	NA
PAO1_37	10 bp	103:50,53:0.485	171:0,171:0.0
	A→G	108:69,39:0.639	204:0,204:0.0
PAO1_20	555 bp	95:63,32:0.663	394:0,394:0.0
PAO1_22	C(2)→C(1)	116:80,36:0.69	211:0,211:0.0
	213 bp	86:17,69:0.198	218:0,218:0.0
PAO1_33	A(7)→A(8)	104:74,30:0.712	218:0,218:0.0
	A(7)→A(6)	205:83,122:0.405	218:0,218:0.0
	109 bp	188:163,25:0.867	191:0,191:0.0
PAO1_35	11 bp	220:155,65:0.705	190:0,190:0.0
	A(7)→A(8)	202:152,50:0.752	218:0,218:0.0
